# Patterns of extreme outlier RNA expression in population data reveal sporadic over-activation of genes with co-regulated modules in subsets of individuals

**DOI:** 10.1101/2024.10.04.616600

**Authors:** Chen Xie, Sven Künzel, Wenyu Zhang, Cassandra A. Hathaway, Shelley S. Tworoger, Diethard Tautz

**Affiliations:** Department of Evolutionary Genetics, Max-Planck Institute for Evolutionary Biology, Plön, Germany; Biomedical Pioneering Innovation Center, Peking University, Beijing 100871, China; Shaanxi Key Laboratory of Qinling Ecological Intelligent Monitoring and Protection, School of Ecology and Environment, Northwestern Polytechnical University, Xi’an 710129, China; Research & Development Institute of Northwestern Polytechnical University in Shenzhen, Shenzhen 518063, China; Department of Cancer Epidemiology, Moffitt Cancer Center, Florida, USA; Division of Oncological Science, Knight Cancer Institute, Oregon Health and Science University, USA

**Keywords:** transcriptome analysis, outlier expression, mice, humans, Drosophila, family study

## Abstract

**Background:** Most RNA-Seq datasets harbor genes with extreme expression levels in some samples. Such extreme outliers are usually treated as technical errors and are removed from the data before further statistical analysis. Here we focus on the patterns of such outlier expression.

**Results:** Our study is based on multiple datasets, including outbred and inbred mice, humans from the GTEx dataset, different *Drosophila* species and single-nuclei sequencing experiments from human brain tissues. All show comparable general patterns of outlier expression. Different individuals can harbor very different numbers of outliers, with some individuals showing extreme numbers in only one out of several organs of the respective individual. A three-generation family analysis in mice was generated and analyzed for the inheritance of outlier patterns. We find that most extreme over-expressions are not inherited, i.e., appear to be sporadically generated in individuals. Still, co-regulated outlier expressions are identifiable in various gene groups, and some correspond with known pathways. Among the co-regulated genes with extreme outlier expression are also the hormone genes prolactin and growth hormone, both in mice and humans, for which we include also protein level data from human cohorts.

**Conclusions:** We show that outlier patterns of gene expression are a biological reality occurring universally across tissues and species. Most of the outlier expressions are spontaneous and not inherited. We discuss the possibility that the outlier patterns reflect edge of chaos effects that are expected for systems of non-linear interactions and feedback loops, such as gene regulatory networks.
