## supplementary Table S1 for "Patterns of extreme outlier RNA expression in population data reveal sporadic over-activation of genes with co-regulated modules in subsets of individuals"

### Sheet: Table S1A mouse DOM 
M. m. domesticus from France (N = 48 individuals)						brain			heart			kidney			liver			mammary gland
individual ID1	individual ID2	taxon	sex	from		sample ID1	sample ID2		sample ID1	sample ID2		sample ID1	sample ID2		sample ID1	sample ID2		sample ID1	sample ID2
DOM11	1	DOM	F	10.7554/eLife.99602.1		DOM11Bra	H35129		DOM11Hea	H35189		DOM11Kid	H35309		DOM11Liv	H35249		DOM11Mam	H35369
DOM12	2	DOM	F	10.7554/eLife.99602.1		DOM12Bra	H35135		DOM12Hea	H35195		DOM12Kid	H35315		DOM12Liv	H35255		DOM12Mam	H35375
DOM13	3	DOM	F	10.7554/eLife.99602.1		DOM13Bra	H35141		DOM13Hea	H35201		DOM13Kid	H35321		DOM13Liv	H35261		DOM13Mam	H35381
DOM14	4	DOM	F	10.7554/eLife.99602.1		DOM14Bra	H35147		DOM14Hea	H35207		DOM14Kid	H35327		DOM14Liv	H35267		DOM14Mam	H35387
DOM15	5	DOM	F	10.7554/eLife.99602.1		DOM15Bra	H35153		DOM15Hea	H35213		DOM15Kid	H35333		DOM15Liv	H35273		DOM15Mam	H35393
DOM16	6	DOM	F	10.7554/eLife.99602.1		DOM16Bra	H35159		DOM16Hea	H35219		DOM16Kid	H35339		DOM16Liv	H35279		DOM16Mam	H35399
DOM17	7	DOM	F	10.7554/eLife.99602.1		DOM17Bra	H35171		DOM17Hea	H35225		DOM17Kid	H35345		DOM17Liv	H35285		DOM17Mam	H35405
DOM18	8	DOM	F	10.7554/eLife.99602.1		DOM18Bra	H35165		DOM18Hea	H35231		DOM18Kid	H35351		DOM18Liv	H35291		DOM18Mam	H35411
DOM19	9	DOM	F	10.7554/eLife.99602.1		DOM19Bra	H35177		DOM19Hea	H35237		DOM19Kid	H35357		DOM19Liv	H35297		DOM19Mam	H35417
DOM20	10	DOM	F	this paper		DOM20Bra	H35183		DOM20Hea	H35243		DOM20Kid	H35363		DOM20Liv	H35303		DOM20Mam	H35423
DOM21	11	DOM	F	this paper		DOM21Bra	H35130		DOM21Hea	H35190		DOM21Kid	H35310		DOM21Liv	H35250		DOM21Mam	H35370
DOM22	12	DOM	F	this paper		DOM22Bra	H35136		DOM22Hea	H35196		DOM22Kid	H35316		DOM22Liv	H35256		DOM22Mam	H35376
DOM23	13	DOM	F	this paper		DOM23Bra	H35142		DOM23Hea	H35202		DOM23Kid	H35322		DOM23Liv	H35262		DOM23Mam	H35382
DOM24	14	DOM	F	this paper		DOM24Bra	H35148		DOM24Hea	H35208		DOM24Kid	H35328		DOM24Liv	H35268		DOM24Mam	H35388
DOM25	15	DOM	F	this paper		DOM25Bra	H35154		DOM25Hea	H35214		DOM25Kid	H35334		DOM25Liv	H35274		DOM25Mam	H35394
DOM26	16	DOM	F	this paper		DOM26Bra	H35160		DOM26Hea	H35220		DOM26Kid	H35340		DOM26Liv	H35280		DOM26Mam	H35400
DOM27	17	DOM	F	this paper		DOM27Bra	H35166		DOM27Hea	H35226		DOM27Kid	H35346		DOM27Liv	H35286		DOM27Mam	H35406
DOM28	18	DOM	F	this paper		DOM28Bra	H35172		DOM28Hea	H35232		DOM28Kid	H35352		DOM28Liv	H35292		DOM28Mam	H35412
DOM29	19	DOM	F	this paper		DOM29Bra	H35178		DOM29Hea	H35238		DOM29Kid	H35358		DOM29Liv	H35298		DOM29Mam	H35418
DOM30	20	DOM	F	this paper		DOM30Bra	H35184		DOM30Hea	H35244		DOM30Kid	H35364		DOM30Liv	H35304		DOM30Mam	H35424
DOM31	21	DOM	F	this paper		DOM31Bra	H35131		DOM31Hea	H35191		DOM31Kid	H35311		DOM31Liv	H35251		DOM31Mam	H35371
DOM32	22	DOM	F	this paper		DOM32Bra	H35137		DOM32Hea	H35197		DOM32Kid	H35317		DOM32Liv	H35257		DOM32Mam	H35377
DOM33	23	DOM	F	this paper		DOM33Bra	H35143		DOM33Hea	H35203		DOM33Kid	H35323		DOM33Liv	H35263		DOM33Mam	H35383
DOM34	24	DOM	F	this paper		DOM34Bra	H35149		DOM34Hea	H35209		DOM34Kid	H35329		DOM34Liv	H35269		DOM34Mam	H35389
DOM35	25	DOM	F	this paper		DOM35Bra	H35155		DOM35Hea	H35215		DOM35Kid	H35335		DOM35Liv	H35275		DOM35Mam	H35395
DOM36	26	DOM	F	this paper		DOM36Bra	H35161		DOM36Hea	H35221		DOM36Kid	H35341		DOM36Liv	H35281		DOM36Mam	H35401
DOM37	27	DOM	F	this paper		DOM37Bra	H35167		DOM37Hea	H35227		DOM37Kid	H35347		DOM37Liv	H35287		DOM37Mam	H35407
DOM38	28	DOM	F	this paper		DOM38Bra	H35173		DOM38Hea	H35233		DOM38Kid	H35353		DOM38Liv	H35293		DOM38Mam	H35413
DOM39	29	DOM	F	this paper		DOM39Bra	H35179		DOM39Hea	H35239		DOM39Kid	H35359		DOM39Liv	H35299		DOM39Mam	H35419
DOM40	30	DOM	F	this paper		DOM40Bra	H35185		DOM40Hea	H35245		DOM40Kid	H35365		DOM40Liv	H35305		DOM40Mam	H35425
DOM42	31	DOM	F	this paper		DOM42Bra	H35138		DOM42Hea	H35198		DOM42Kid	H35318		DOM42Liv	H35302		DOM42Mam	H35378
DOM43	32	DOM	F	this paper		DOM43Bra	H35144		DOM43Hea	H35204		DOM43Kid	H35324		DOM43Liv	H35296		DOM43Mam	H35384
DOM44	33	DOM	F	this paper		DOM44Bra	H35150		DOM44Hea	H35210		DOM44Kid	H35330		DOM44Liv	H35290		DOM44Mam	H35390
DOM45	34	DOM	F	this paper		DOM45Bra	H35156		DOM45Hea	H35216		DOM45Kid	H35336		DOM45Liv	H35284		DOM45Mam	H35396
DOM46	35	DOM	F	this paper		DOM46Bra	H35162		DOM46Hea	H35222		DOM46Kid	H35342		DOM46Liv	H35278		DOM46Mam	H35402
DOM47	36	DOM	F	this paper		DOM47Bra	H35168		DOM47Hea	H35228		DOM47Kid	H35348		DOM47Liv	H35272		DOM47Mam	H35408
DOM48	37	DOM	F	this paper		DOM48Bra	H35174		DOM48Hea	H35234		DOM48Kid	H35354		DOM48Liv	H35266		DOM48Mam	H35414
DOM49	38	DOM	F	this paper		DOM49Bra	H35180		DOM49Hea	H35240		DOM49Kid	H35360		DOM49Liv	H35260		DOM49Mam	H35420
DOM50	39	DOM	F	this paper		DOM50Bra	H35186		DOM50Hea	H35246		DOM50Kid	H35366		DOM50Liv	H35254		DOM50Mam	H35426
DOM52	40	DOM	F	this paper		DOM52Bra	H35139		DOM52Hea	H35199		DOM52Kid	H35319		DOM52Liv	H35301		DOM52Mam	H35379
DOM53	41	DOM	F	this paper		DOM53Bra	H35145		DOM53Hea	H35205		DOM53Kid	H35325		DOM53Liv	H35295		DOM53Mam	H35385
DOM54	42	DOM	F	this paper		DOM54Bra	H35151		DOM54Hea	H35211		DOM54Kid	H35331		DOM54Liv	H35289		DOM54Mam	H35391
DOM55	43	DOM	F	this paper		DOM55Bra	H35157		DOM55Hea	H35217		DOM55Kid	H35337		DOM55Liv	H35283		DOM55Mam	H35397
DOM56	44	DOM	F	this paper		DOM56Bra	H35163		DOM56Hea	H35223		DOM56Kid	H35343		DOM56Liv	H35277		DOM56Mam	H35403
DOM57	45	DOM	F	this paper		DOM57Bra	H35169		DOM57Hea	H35229		DOM57Kid	H35349		DOM57Liv	H35271		DOM57Mam	H35409
DOM58	46	DOM	F	this paper		DOM58Bra	H35175		DOM58Hea	H35235		DOM58Kid	H35355		DOM58Liv	H35265		DOM58Mam	H35415
DOM59	47	DOM	F	this paper		DOM59Bra	H35181		DOM59Hea	H35241		DOM59Kid	H35361		DOM59Liv	H35259		DOM59Mam	H35421
DOM60	48	DOM	F	this paper		DOM60Bra	H35187		DOM60Hea	H35247		DOM60Kid	H35367		DOM60Liv	H35253		DOM60Mam	H35427

### Sheet: Table S1B mouse MUS SPR SPI
M. m. musculus (N = 19 individuals)					brain			heart			kidney			liver			mammary gland
individual ID	taxon	sex	from		sample ID1	sample ID2		sample ID1	sample ID2		sample ID1	sample ID2		sample ID1	sample ID2		sample ID1	sample ID2
MUS11	MUS	F	10.7554/eLife.99602.1		MUS11Bra	J27402		MUS11Hea	J24521		MUS11Kid	J24561		MUS11Liv	J24541		MUS11Mam	J24461
MUS12	MUS	F	10.7554/eLife.99602.1		MUS12Bra	J27403		MUS12Hea	J24522		MUS12Kid	J24562		MUS12Liv	J24542		MUS12Mam	J24462
MUS13	MUS	F	10.7554/eLife.99602.1		MUS13Bra	J27404		MUS13Hea	J24523		MUS13Kid	J24563		MUS13Liv	J24543		MUS13Mam	J24463
MUS16	MUS	F	10.7554/eLife.99602.1		MUS16Bra	J27405		MUS16Hea	J24524		MUS16Kid	J24564		MUS16Liv	J24544		MUS16Mam	J24466
MUS17	MUS	F	10.7554/eLife.99602.1		MUS17Bra	J27406		MUS17Hea	J24525		MUS17Kid	J24565		MUS17Liv	J24545		MUS17Mam	J24467
MUS18	MUS	F	10.7554/eLife.99602.1		MUS18Bra	J27407		MUS18Hea	J24526		MUS18Kid	J24566		MUS18Liv	J24546		MUS18Mam	J24468
MUS22	MUS	F	10.7554/eLife.99602.1		MUS22Bra	J27408		MUS22Hea	J24527		MUS22Kid	J24567		MUS22Liv	J24547		MUS22Mam	J24471
MUS24	MUS	F	10.7554/eLife.99602.1		MUS24Bra	J27409		MUS24Hea	J24528		MUS24Kid	J24568		MUS24Liv	J24548		MUS24Mam	J24473
MUS26	MUS	F	10.7554/eLife.99602.1		MUS26Bra	J27410		MUS26Hea	J24529		MUS26Kid	J24569		MUS26Liv	J24549		MUS26Mam	J24475
MUS61	MUS	M	10.7554/eLife.99602.1		MUS61Bra	J27412		MUS61Hea	J24531		MUS61Kid	J24571		MUS61Liv	J24551		MUS61Mam	J24511
MUS62	MUS	M	10.7554/eLife.99602.1		MUS62Bra	J27413		MUS62Hea	J24532		MUS62Kid	J24572		MUS62Liv	J24552		MUS62Mam	J24512
MUS63	MUS	M	10.7554/eLife.99602.1		MUS63Bra	J27414		MUS63Hea	J24533		MUS63Kid	J24573		MUS63Liv	J24553		MUS63Mam	J24513
MUS64	MUS	M	10.7554/eLife.99602.1		MUS64Bra	J27415		MUS64Hea	J24534		MUS64Kid	J24574		MUS64Liv	J24554		MUS64Mam	J24514
MUS65	MUS	M	10.7554/eLife.99602.1		MUS65Bra	J27416		MUS65Hea	J24535		MUS65Kid	J24575		MUS65Liv	J24555		MUS65Mam	J24515
MUS66	MUS	M	10.7554/eLife.99602.1		MUS66Bra	J27417		MUS66Hea	J24536		MUS66Kid	J24576		MUS66Liv	J24556		MUS66Mam	J24516
MUS67	MUS	M	10.7554/eLife.99602.1		MUS67Bra	J27418		MUS67Hea	J24537		MUS67Kid	J24577		MUS67Liv	J24557		MUS67Mam	J24517
MUS68	MUS	M	10.7554/eLife.99602.1		MUS68Bra	J27419		MUS68Hea	J24538		MUS68Kid	J24578		MUS68Liv	J24558		MUS68Mam	J24518
MUS69	MUS	M	10.7554/eLife.99602.1		MUS69Bra	J27420		MUS69Hea	J24539		MUS69Kid	J24579		MUS69Liv	J24559		MUS69Mam	J24519
MUS70	MUS	M	this paper		MUS70Bra	J27421		MUS70Hea	J24540		MUS70Kid	J24580		MUS70Liv	J24560		MUS70Mam	J24520
M. spretus (N = 19 individuals)					brain			heart			kidney			liver			mammary gland
individual ID	taxon	sex	from		sample ID1	sample ID2		sample ID1	sample ID2		sample ID1	sample ID2		sample ID1	sample ID2		sample ID1	sample ID2
SPR13	SPR	F	10.7554/eLife.99602.1		SPR13Bra	J27422		SPR13Hea	J27042		SPR13Kid	J27082		SPR13Liv	J27062		SPR13Mam	J26803
SPR22	SPR	F	10.7554/eLife.99602.1		SPR22Bra	J27423		SPR22Hea	J27043		SPR22Kid	J27083		SPR22Liv	J27063		SPR22Mam	J26807
SPR30	SPR	F	10.7554/eLife.99602.1		SPR30Bra	J27424		SPR30Hea	J27044		SPR30Kid	J27084		SPR30Liv	J27064		SPR30Mam	J26813
SPR36	SPR	F	10.7554/eLife.99602.1		SPR36Bra	J27425		SPR36Hea	J27045		SPR36Kid	J27085		SPR36Liv	J27065		SPR36Mam	J26819
SPR39	SPR	F	10.7554/eLife.99602.1		SPR39Bra	J27426		SPR39Hea	J27046		SPR39Kid	J27086		SPR39Liv	J27066		SPR39Mam	J26822
SPR42	SPR	F	10.7554/eLife.99602.1		SPR42Bra	J27427		SPR42Hea	J27047		SPR42Kid	J27087		SPR42Liv	J27067		SPR42Mam	J26825
SPR46	SPR	F	10.7554/eLife.99602.1		SPR46Bra	J27428		SPR46Hea	J27048		SPR46Kid	J27088		SPR46Liv	J27068		SPR46Mam	J26828
SPR72	SPR	F	10.7554/eLife.99602.1		SPR72Bra	J27430		SPR72Hea	J27050		SPR72Kid	J27090		SPR72Liv	J27070		SPR72Mam	J26842
SPR74	SPR	F	10.7554/eLife.99602.1		SPR74Bra	J27431		SPR74Hea	J27051		SPR74Kid	J27091		SPR74Liv	J27071		SPR74Mam	J26844
SPR1	SPR	M	10.7554/eLife.99602.1		SPR1Bra	J27432		SPR1Hea	J27052		SPR1Kid	J27092		SPR1Liv	J27072		SPR1Mam	J26852
SPR3	SPR	M	10.7554/eLife.99602.1		SPR3Bra	J27433		SPR3Hea	J27053		SPR3Kid	J27093		SPR3Liv	J27073		SPR3Mam	J26853
SPR61	SPR	M	10.7554/eLife.99602.1		SPR61Bra	J27434		SPR61Hea	J27054		SPR61Kid	J27094		SPR61Liv	J27074		SPR61Mam	J26854
SPR62	SPR	M	10.7554/eLife.99602.1		SPR62Bra	J27435		SPR62Hea	J27055		SPR62Kid	J27095		SPR62Liv	J27075		SPR62Mam	J26855
SPR63	SPR	M	10.7554/eLife.99602.1		SPR63Bra	J27436		SPR63Hea	J27056		SPR63Kid	J27096		SPR63Liv	J27076		SPR63Mam	J26856
SPR64	SPR	M	10.7554/eLife.99602.1		SPR64Bra	J27437		SPR64Hea	J27057		SPR64Kid	J27097		SPR64Liv	J27077		SPR64Mam	J26857
SPR65	SPR	M	10.7554/eLife.99602.1		SPR65Bra	J27438		SPR65Hea	J27058		SPR65Kid	J27098		SPR65Liv	J27078		SPR65Mam	J26858
SPR68	SPR	M	10.7554/eLife.99602.1		SPR68Bra	J27439		SPR68Hea	J27059		SPR68Kid	J27099		SPR68Liv	J27079		SPR68Mam	J26859
SPR69	SPR	M	10.7554/eLife.99602.1		SPR69Bra	J27440		SPR69Hea	J27060		SPR69Kid	J27100		SPR69Liv	J27080		SPR69Mam	J26860
SPR70	SPR	M	this paper		SPR70Bra	J27441		SPR70Hea	J27061		SPR70Kid	J27101		SPR70Liv	J27081		SPR70Mam	J26861
M. spicilegus (N = 20 individuals)					brain			heart			kidney			liver			mammary gland
individual ID	taxon	sex	from		sample ID1	sample ID2		sample ID1	sample ID2		sample ID1	sample ID2		sample ID1	sample ID2		sample ID1	sample ID2
SPI11	SPI	F	10.7554/eLife.99602.1		SPI11Bra	J27442		SPI11Hea	J27342		SPI11Kid	J27382		SPI11Liv	J27362		SPI11Mam	J27102
SPI12	SPI	F	10.7554/eLife.99602.1		SPI12Bra	J27443		SPI12Hea	J27343		SPI12Kid	J27383		SPI12Liv	J27363		SPI12Mam	J27103
SPI13	SPI	F	10.7554/eLife.99602.1		SPI13Bra	J27444		SPI13Hea	J27344		SPI13Kid	J27384		SPI13Liv	J27364		SPI13Mam	J27104
SPI14	SPI	F	10.7554/eLife.99602.1		SPI14Bra	J27445		SPI14Hea	J27345		SPI14Kid	J27385		SPI14Liv	J27365		SPI14Mam	J27105
SPI15	SPI	F	10.7554/eLife.99602.1		SPI15Bra	J27446		SPI15Hea	J27346		SPI15Kid	J27386		SPI15Liv	J27366		SPI15Mam	J27106
SPI16	SPI	F	10.7554/eLife.99602.1		SPI16Bra	J27447		SPI16Hea	J27347		SPI16Kid	J27387		SPI16Liv	J27367		SPI16Mam	J27107
SPI17	SPI	F	10.7554/eLife.99602.1		SPI17Bra	J27448		SPI17Hea	J27348		SPI17Kid	J27388		SPI17Liv	J27368		SPI17Mam	J27108
SPI18	SPI	F	10.7554/eLife.99602.1		SPI18Bra	J27449		SPI18Hea	J27349		SPI18Kid	J27389		SPI18Liv	J27369		SPI18Mam	J27109
SPI20	SPI	F	10.7554/eLife.99602.1		SPI20Bra	J27450		SPI20Hea	J27350		SPI20Kid	J27390		SPI20Liv	J27370		SPI20Mam	J27111
SPI21	SPI	F	this paper		SPI21Bra	J27451		SPI21Hea	J27351		SPI21Kid	J27391		SPI21Liv	J27371		SPI21Mam	J27112
SPI61	SPI	M	10.7554/eLife.99602.1		SPI61Bra	J27452		SPI61Hea	J27352		SPI61Kid	J27392		SPI61Liv	J27372		SPI61Mam	J27152
SPI62	SPI	M	10.7554/eLife.99602.1		SPI62Bra	J27453		SPI62Hea	J27353		SPI62Kid	J27393		SPI62Liv	J27373		SPI62Mam	J27153
SPI63	SPI	M	10.7554/eLife.99602.1		SPI63Bra	J27454		SPI63Hea	J27354		SPI63Kid	J27394		SPI63Liv	J27374		SPI63Mam	J27154
SPI64	SPI	M	10.7554/eLife.99602.1		SPI64Bra	J27455		SPI64Hea	J27355		SPI64Kid	J27395		SPI64Liv	J27375		SPI64Mam	J27155
SPI65	SPI	M	10.7554/eLife.99602.1		SPI65Bra	J27456		SPI65Hea	J27356		SPI65Kid	J27396		SPI65Liv	J27376		SPI65Mam	J27156
SPI66	SPI	M	10.7554/eLife.99602.1		SPI66Bra	J27457		SPI66Hea	J27357		SPI66Kid	J27397		SPI66Liv	J27377		SPI66Mam	J27157
SPI67	SPI	M	10.7554/eLife.99602.1		SPI67Bra	J27458		SPI67Hea	J27358		SPI67Kid	J27398		SPI67Liv	J27378		SPI67Mam	J27158
SPI68	SPI	M	10.7554/eLife.99602.1		SPI68Bra	J27459		SPI68Hea	J27359		SPI68Kid	J27399		SPI68Liv	J27379		SPI68Mam	J27159
SPI69	SPI	M	10.7554/eLife.99602.1		SPI69Bra	J27460		SPI69Hea	J27360		SPI69Kid	J27400		SPI69Liv	J27380		SPI69Mam	J27160
SPI70	SPI	M	this paper		SPI70Bra	J27461		SPI70Hea	J27361		SPI70Kid	J27401		SPI70Liv	J27381		SPI70Mam	J27161

### Sheet: Table S1C human GTEX
human GTEX (N = 51/40 individuals)
individual ID	SUBJID	SEX	AGE	DTHHRDY	brain (cortex)	heart (left ventricle)	liver	pituitary
1	GTEX-15ER7	F	20-29	1	GTEX.15ER7.3126.SM.7KUGH	GTEX.15ER7.1726.SM.6PAMX	GTEX.15ER7.1826.SM.6LLI7	GTEX.15ER7.3226.SM.6LPIX
2	GTEX-YFC4	F	40-49	1	GTEX.YFC4.3126.SM.5PNV6	GTEX.YFC4.0526.SM.5ZZVI	GTEX.YFC4.1526.SM.5IFJS	GTEX.YFC4.3226.SM.5CVM2
3	GTEX-15SHU	F	40-49	2	GTEX.15SHU.3126.SM.6M46H	GTEX.15SHU.1126.SM.7KUMB	GTEX.15SHU.1826.SM.7KUKS
4	GTEX-1HBPH	F	40-49	4	GTEX.1HBPH.3126.SM.9WYUV	GTEX.1HBPH.0126.SM.CNNQ7	GTEX.1HBPH.2626.SM.A96TV	GTEX.1HBPH.3226.SM.C1YRB
5	GTEX-RNOR	F	50-59	1	GTEX.RNOR.2326.SM.2TF4I	GTEX.RNOR.0826.SM.2TF5C	GTEX.RNOR.1426.SM.48FDJ	GTEX.RNOR.2426.SM.48FDY
6	GTEX-13SLX	F	50-59	2	GTEX.13SLX.3126.SM.5S2Q5	GTEX.13SLX.1026.SM.5ZZUQ	GTEX.13SLX.1226.SM.5S2Q6	GTEX.13SLX.3026.SM.5RQJU
7	GTEX-RU72	F	50-59	2	GTEX.RU72.3026.SM.CYPRV	GTEX.RU72.0326.SM.2TF5T	GTEX.RU72.1426.SM.46MUF	GTEX.RU72.3126.SM.46MUB
8	GTEX-14A5I	F	50-59	4	GTEX.14A5I.2926.SM.5Q5CQ	GTEX.14A5I.1226.SM.5NQBW	GTEX.14A5I.1726.SM.5QGQ5	GTEX.14A5I.3026.SM.5TDEC
9	GTEX-11GSP	F	60-69	2	GTEX.11GSP.3226.SM.5986O	GTEX.11GSP.1326.SM.5A5KY	GTEX.11GSP.0626.SM.5986T	GTEX.11GSP.3026.SM.5N9CE
10	GTEX-12WSD	F	60-69	2	GTEX.12WSD.3126.SM.5HL7P	GTEX.12WSD.1126.SM.5EGJD	GTEX.12WSD.1426.SM.5GCN9	GTEX.12WSD.3226.SM.5HL9G
11	GTEX-13O3O	F	60-69	3	GTEX.13O3O.3126.SM.5KM3H	GTEX.13O3O.1526.SM.5KM1C	GTEX.13O3O.1826.SM.5IFGW
12	GTEX-14DAQ	F	60-69	4	GTEX.14DAQ.3126.SM.62LDS	GTEX.14DAQ.1126.SM.664MT	GTEX.14DAQ.1726.SM.5S2R2	GTEX.14DAQ.3226.SM.664OI
13	GTEX-1EWIQ	F	70-79	2	GTEX.1EWIQ.3126.SM.7MXTI	GTEX.1EWIQ.1426.SM.7IGOS	GTEX.1EWIQ.0726.SM.7MKFW	GTEX.1EWIQ.3226.SM.7MKGP
14	GTEX-P44G	M	30-39	0	GTEX.P44G.2426.SM.2I5ER	GTEX.P44G.0826.SM.2I5ES	GTEX.P44G.1126.SM.3NM9D
15	GTEX-11ZUS	M	30-39	1	GTEX.11ZUS.2926.SM.5FQSL	GTEX.11ZUS.0226.SM.5FQT8	GTEX.11ZUS.2526.SM.59872	GTEX.11ZUS.3026.SM.5EGI4
16	GTEX-1HT8W	M	30-39	2	GTEX.1HT8W.3026.SM.CGQEO	GTEX.1HT8W.1726.SM.CNNQB	GTEX.1HT8W.0826.SM.C1YRJ	GTEX.1HT8W.3126.SM.CNNQD
17	GTEX-WZTO	M	40-49	1	GTEX.WZTO.2926.SM.3NM9I	GTEX.WZTO.1326.SM.3NM8X	GTEX.WZTO.0626.SM.4PQYY	GTEX.WZTO.3026.SM.3NMA2
18	GTEX-13NYB	M	40-49	2	GTEX.13NYB.3026.SM.5IJD7	GTEX.13NYB.0226.SM.5N9G4	GTEX.13NYB.1026.SM.5IFH3
19	GTEX-14JG1	M	40-49	2	GTEX.14JG1.3026.SM.5YYAA	GTEX.14JG1.1026.SM.6ETZY	GTEX.14JG1.1626.SM.664NH	GTEX.14JG1.3126.SM.69LOQ
20	GTEX-17MF6	M	40-49	2	GTEX.17MF6.2926.SM.7LTAW	GTEX.17MF6.0726.SM.7LT8E	GTEX.17MF6.1126.SM.7DUFS
21	GTEX-1EN7A	M	40-49	2	GTEX.1EN7A.3026.SM.7PBYT	GTEX.1EN7A.0726.SM.7PBXT	GTEX.1EN7A.2026.SM.7MGY4	GTEX.1EN7A.3126.SM.7P8PY
22	GTEX-1KD4Q	M	40-49	2	GTEX.1KD4Q.2926.SM.D3L9N	GTEX.1KD4Q.0726.SM.DIPGE	GTEX.1KD4Q.1526.SM.D4P3L
23	GTEX-15RJE	M	40-49	4	GTEX.15RJE.3026.SM.7KUM1	GTEX.15RJE.0626.SM.7KUKR	GTEX.15RJE.1126.SM.6LPI5
24	GTEX-13OW6	M	50-59	2	GTEX.13OW6.3026.SM.5J2MI	GTEX.13OW6.1126.SM.5L3HL	GTEX.13OW6.2626.SM.5IFF2	GTEX.13OW6.3126.SM.5L3IA
25	GTEX-13PVQ	M	50-59	2	GTEX.13PVQ.3026.SM.5SI93	GTEX.13PVQ.1226.SM.5IJDC	GTEX.13PVQ.1526.SM.5IFEQ
26	GTEX-14BIL	M	50-59	2	GTEX.14BIL.3026.SM.7EWD4	GTEX.14BIL.1126.SM.79OMC	GTEX.14BIL.1326.SM.79OMR	GTEX.14BIL.2926.SM.5SIAF
27	GTEX-17HII	M	50-59	2	GTEX.17HII.3026.SM.7EWFM	GTEX.17HII.1326.SM.7IGOB	GTEX.17HII.1026.SM.7IGLY	GTEX.17HII.3126.SM.7KFRX
28	GTEX-18465	M	50-59	2	GTEX.18465.3026.SM.7LG6Y	GTEX.18465.0926.SM.731AY	GTEX.18465.1626.SM.7LG6N	GTEX.18465.3126.SM.72D75
29	GTEX-1B8SG	M	50-59	2	GTEX.1B8SG.1726.SM.73KXK	GTEX.1B8SG.0826.SM.7EWF7	GTEX.1B8SG.1326.SM.79ONT	GTEX.1B8SG.1826.SM.731F3
30	GTEX-1C6VQ	M	50-59	2	GTEX.1C6VQ.3026.SM.7IGPU	GTEX.1C6VQ.1126.SM.7EWET	GTEX.1C6VQ.1626.SM.79OO1	GTEX.1C6VQ.3126.SM.7MKGH
31	GTEX-1GZ4I	M	50-59	2	GTEX.1GZ4I.3026.SM.9KNTX	GTEX.1GZ4I.1026.SM.9KNV5	GTEX.1GZ4I.1526.SM.9OSW9	GTEX.1GZ4I.3126.SM.9WPPQ
32	GTEX-1JMLX	M	50-59	2	GTEX.1JMLX.2926.SM.CL54C	GTEX.1JMLX.1626.SM.ARZMV	GTEX.1JMLX.1326.SM.CXZJO	GTEX.1JMLX.2826.SM.C1YRH
33	GTEX-T6MN	M	50-59	2	GTEX.T6MN.2626.SM.32PMQ	GTEX.T6MN.0926.SM.32PLX	GTEX.T6MN.1226.SM.3NMA5	GTEX.T6MN.2726.SM.4DM77
34	GTEX-1HCVE	M	50-59	4	GTEX.1HCVE.3026.SM.CL54G	GTEX.1HCVE.1126.SM.9WPPG	GTEX.1HCVE.1526.SM.B2LWW
35	GTEX-11DXY	M	60-69	2	GTEX.11DXY.3226.SM.5GIDE	GTEX.11DXY.0826.SM.5EGGR	GTEX.11DXY.0526.SM.5EGGQ	GTEX.11DXY.3026.SM.5N9CB
36	GTEX-12ZZZ	M	60-69	2	GTEX.12ZZZ.3026.SM.5BC67	GTEX.12ZZZ.1726.SM.59HK5	GTEX.12ZZZ.1326.SM.59HKW
37	GTEX-1399T	M	60-69	2	GTEX.1399T.3026.SM.5KLZC	GTEX.1399T.0426.SM.5PNVJ	GTEX.1399T.0826.SM.5IFES	GTEX.1399T.2926.SM.5IFF8
38	GTEX-18A6Q	M	60-69	2	GTEX.18A6Q.2926.SM.718AR	GTEX.18A6Q.1626.SM.7KFTA	GTEX.18A6Q.2026.SM.718AQ	GTEX.18A6Q.3026.SM.72D6T
39	GTEX-1AX9I	M	60-69	2	GTEX.1AX9I.3026.SM.73KUH	GTEX.1AX9I.1126.SM.7EPHH	GTEX.1AX9I.1626.SM.72D5D	GTEX.1AX9I.3126.SM.7RHG9
40	GTEX-1B8L1	M	60-69	2	GTEX.1B8L1.3026.SM.7EPHK	GTEX.1B8L1.0526.SM.79ONX	GTEX.1B8L1.0726.SM.7P8RT	GTEX.1B8L1.3126.SM.7EPHA
41	GTEX-1EKGG	M	60-69	2	GTEX.1EKGG.2926.SM.7EPIH	GTEX.1EKGG.1126.SM.7MGXB	GTEX.1EKGG.1226.SM.7IGNO	GTEX.1EKGG.3026.SM.7MKFU
42	GTEX-1GF9V	M	60-69	2	GTEX.1GF9V.2926.SM.7PBXO	GTEX.1GF9V.1626.SM.7PBXL	GTEX.1GF9V.1226.SM.7MKGY	GTEX.1GF9V.3126.SM.7MKHH
43	GTEX-1GN2E	M	60-69	2	GTEX.1GN2E.3026.SM.9WG6I	GTEX.1GN2E.1326.SM.9KNVG	GTEX.1GN2E.0926.SM.9WPOH	GTEX.1GN2E.2926.SM.7MXV3
44	GTEX-1GN73	M	60-69	2	GTEX.1GN73.3126.SM.9KNTY	GTEX.1GN73.2426.SM.7RHFQ	GTEX.1GN73.1126.SM.9OSW5	GTEX.1GN73.2926.SM.9JGHT
45	GTEX-1IKJJ	M	60-69	2	GTEX.1IKJJ.2926.SM.A9G2N	GTEX.1IKJJ.0826.SM.A96SP	GTEX.1IKJJ.1526.SM.C1YSC	GTEX.1IKJJ.3126.SM.CNNR4
46	GTEX-1IKK5	M	60-69	2	GTEX.1IKK5.2926.SM.ARU7Q	GTEX.1IKK5.1526.SM.CKZPW	GTEX.1IKK5.0326.SM.C1YPY	GTEX.1IKK5.2826.SM.AHZ2Y
47	GTEX-1JJEA	M	60-69	2	GTEX.1JJEA.2826.SM.ARU8R	GTEX.1JJEA.0826.SM.CL53T	GTEX.1JJEA.1526.SM.CNNPK	GTEX.1JJEA.3026.SM.E9TIC
48	GTEX-1NV8Z	M	60-69	2	GTEX.1NV8Z.3126.SM.E76R3	GTEX.1NV8Z.1526.SM.DTX8X	GTEX.1NV8Z.1626.SM.DPRYT	GTEX.1NV8Z.2926.SM.DPRYS
49	GTEX-1RQEC	M	60-69	2	GTEX.1RQEC.2926.SM.EVR5A	GTEX.1RQEC.0926.SM.EWROG	GTEX.1RQEC.1126.SM.EAZ5E
50	GTEX-1I1HK	M	60-69	3	GTEX.1I1HK.2826.SM.CKZPL	GTEX.1I1HK.0726.SM.B2LY4	GTEX.1I1HK.1126.SM.AHZ2L	GTEX.1I1HK.2626.SM.ARU7I
51	GTEX-1JJ6O	M	60-69	4	GTEX.1JJ6O.3126.SM.CNNP8	GTEX.1JJ6O.2126.SM.CNNP6	GTEX.1JJ6O.0826.SM.CXZJL	GTEX.1JJ6O.2926.SM.CE6RG

### Sheet: Table S1D Drosophila
Drosophila melanogaster (N = 27 individuals)			Drosophila simulans (N = 21/19/22/19 individuals)
body data	head data		D. simulans_4	D. simulans_9	D. simulans_27	D. simulans_28
X206_A6	X206_A6		H_1_4	H_1_9	B_1_27	B_1_28
X206_A5	X206_A5		H_2_4	H_2_9	B_2_27	B_2_28
X206_B9	X206_B9		H_3_4	H_3_9	B_3_27	B_3_28
X206_B6	X206_B6		H_4_4	H_4_9	B_4_27	B_4_28
X206_C9	X206_C9		H_5_4	H_5_9	B_5_27	B_5_28
X206_C8	X206_C8		H_6_4	H_6_9	B_6_27	B_6_28
X206_C7	X206_C7		H_7_4	H_7_9	B_7_27	B_7_28
X206_E3	X206_E3		H_8_4	H_8_9	B_8_27	B_8_28
X206_E2	X206_E2		H_9_4	H_9_9	B_9_27	B_9_28
X206_E6	X206_E6		H_10_4	H_10_9	B_10_27	B_10_28
X206_E5	X206_E5		H_11_4	H_11_9	B_11_27	B_11_28
X206_F3	X206_F3		H_12_4	H_12_9	B_12_27	B_12_28
X206_F10	X206_F10		H_13_4	H_13_9	B_13_27	B_13_28
X206_F9	X206_F9		H_14_4	H_14_9	B_14_27	B_14_28
X206_F5	X206_F5		H_15_4	H_15_9	B_15_27	B_15_28
X206_F4	X206_F4		H_16_4	H_16_9	B_16_27	B_16_28
X206_G3	X206_G3		H_17_4	H_17_9	B_17_27	B_17_28
X206_G1	X206_G1		H_18_4	H_18_9	B_18_27	B_18_28
X206_G10	X206_G10		H_19_4	H_19_9	B_19_27	B_19_28
X206_G9	X206_G9		H_20_4		B_20_27
X206_A9	X206_A9		H_21_4		B_21_27
X206_G8	X206_G8				B_22_27
X206_G6	X206_G6
X206_G5	X206_G5
X206_H1	X206_H1
X206_H10	X206_H10
X206_H8	X206_H8

### Sheet: Table S1E mouse C57BL6
C57BL/6 (N = 24 individuals) brain
individual ID	sex	sample ID
C1	M	I29578
C2	M	I29579
C3	F	I29580
C4	M	I29581
C5	F	I29583
C6	F	I29586
C7	F	I29587
C8	M	I29588
C9	F	I29589
C10	M	I29590
C11	F	I29591
C12	M	I29593
C13	F	I29594
C14	F	I29595
C15	M	I29596
C16	M	I29597
C17	F	I29599
C18	F	I29600
C19	F	I29601
C20	F	I29602
C21	M	I29603
C22	M	I29604
C23	M	I29606
C24	M	I29607

### Sheet: Table S1F human sn-study
human SEA-AD sn-study (N = 53 individuals)					cell types
DonorID	Sex	Age	Disease		DLPFC (15 types)	MTG (9 types)
H21.33.002	F	65to77	dementia		Astrocyte
H20.33.031	F	78to89	dementia		L2_3_IT	L2_3_IT
H21.33.007	F	78to89	dementia		L4_IT	L4_IT
H21.33.018	F	78to89	dementia		L5_6_NP
H19.33.004	F	78to89	normal		L5_IT	L5_IT
H20.33.014	F	78to89	normal		L6_CT
H20.33.019	F	78to89	normal		L6_IT
H20.33.030	F	78to89	normal		Lamp5
H21.33.011	F	78to89	normal		Lamp5_Lhx6	Lamp5_Lhx6
H21.33.022	F	78to89	normal		Microglia-PVM	Microglia-PVM
H21.33.025	F	78to89	normal		Oligodendrocyte	Oligodendrocyte
H21.33.033	F	78to89	normal		Pvalb	Pvalb
H21.33.038	F	78to89	normal		Sncg
H20.33.011	F	90plus	dementia		Sst	Sst
H20.33.016	F	90plus	dementia		Vip	Vip
H20.33.041	F	90plus	dementia
H21.33.008	F	90plus	dementia
H21.33.012	F	90plus	dementia
H21.33.013	F	90plus	dementia
H21.33.016	F	90plus	dementia
H21.33.043	F	90plus	dementia
H20.33.002	F	90plus	normal
H20.33.005	F	90plus	normal
H20.33.012	F	90plus	normal
H20.33.039	F	90plus	normal
H21.33.026	F	90plus	normal
H21.33.032	F	90plus	normal
H21.33.035	F	90plus	normal
H21.33.036	F	90plus	normal
H20.33.017	M	65to77	dementia
H21.33.028	M	65to77	normal
H20.33.004	M	78to89	dementia
H20.33.015	M	78to89	dementia
H20.33.020	M	78to89	dementia
H21.33.031	M	78to89	dementia
H20.33.001	M	78to89	normal
H20.33.044	M	78to89	normal
H21.33.030	M	78to89	normal
H21.33.040	M	78to89	normal
H20.33.040	M	90plus	dementia
H20.33.046	M	90plus	dementia
H21.33.005	M	90plus	dementia
H21.33.021	M	90plus	dementia
H21.33.027	M	90plus	dementia
H20.33.013	M	90plus	normal
H20.33.024	M	90plus	normal
H20.33.032	M	90plus	normal
H21.33.004	M	90plus	normal
H21.33.006	M	90plus	normal
H21.33.014	M	90plus	normal
H21.33.015	M	90plus	normal
H21.33.023	M	90plus	normal
H21.33.047	M	90plus	normal
