## supplementary Table S4 for "Patterns of extreme outlier RNA expression in population data reveal sporadic over-activation of genes with co-regulated modules in subsets of individuals"

### Sheet: TableS4
											NovaSeq	NextSeq		NovaSeq	NextSeq		NovaSeq	NextSeq		NovaSeq	NextSeq		NovaSeq	NextSeq
GeneID	Genename	Chr	Start	End	Strand	Q1	Median	Q3	IQR		30348	30348_rep		32494	32494_rep		30231	30231_rep		31369	31369_rep		30338	30338_rep
ENSMUSG00000062061	Obp2a	2	25590055	25593338	+	0.27465	0.702322	2.0352	1.76055		12.7194	16.1771		0	0.294132		0.643271	0.835235		0	0.207176		0.273462	0.184945
ENSMUSG00000027483	Bpifa1	2	153984800	153991139	+	0.235769	0.61215	1.09753	0.861763		7.09611	11.3101		0.247291	0.330494		0.309769	0.40221		0.629615	0.648481		1.18518	0.979671
ENSMUSG00000051000	Fam160a1	3	85567368	85724598	-	3.8996	4.17666	4.67792	0.778323		11.3005	11.6456		4.88714	4.83999		3.57362	4.04618		4.78103	4.90972		3.84604	3.69359
ENSMUSG00000001416	Cct3	3	88204423	88229074	+	71.1604	72.1801	73.3125	2.15215		76.5805	89.8118		71.8344	88.5413		85.1251	102.16		69.1008	89.4224		74.2597	96.3087
ENSMUSG00000030313	Dennd5b	6	148889569	149003178	-	31.1634	32.0589	35.3393	4.17586		30.5922	21.0792		30.2239	20.8091		31.7633	22.9199		32.6162	24.4068		58.1302	50.0025
ENSMUSG00000049685	Cyp2g1	7	26508317	26520630	+	0	0.171282	0.428039	0.428039		5.27259	6.81643		0.296864	0.408082		0	0.0643787		0	0		1.32792	1.66787
ENSMUSG00000038801	Scgb1c1	7	140425460	140426682	+	0.266027	0.611918	1.23898	0.972952		7.60913	10.9728		0.559801	0.801589		0.788891	1.06225		0.534481	1.52445		1.34147	3.47778
ENSMUSG00000009090	Ap1b1	11	4936824	4992729	+	166.254	167.847	172.128	5.87402		169.115	179.549		166.715	189.197		117.042	130.863		166.803	192.168		166.188	194.254
ENSMUSG00000040712	Camta2	11	70560289	70578769	-	237.743	244.243	250.558	12.8147		253.085	234.16		244.681	225.236		253.681	227.612		249.214	220.078		153.285	147.43
ENSMUSG00000020713	Gh	11	106191097	106192691	-	0	0	0.327663	0.327663		0	0.103427		0	0		0.971623	1.2015		0	0		35.6401	46.9306
ENSMUSG00000020660	Pomc	12	4004951	4010573	+	5.04506	5.80087	6.52531	1.48025		7.61779	10.2818		3.38195	8.63381		7.53477	11.2632		6.45797	8.30339		18.6784	24.273
ENSMUSG00000021342	Prl	13	27241553	27249183	+	0	0.0690124	0.266996	0.266996		0.0819639	0.189959		0	0		0	0.343269		0	0.218947		6.64699	9.77267
ENSMUSG00000021376	Tpmt	13	47175958	47198213	-	13.7315	14.2612	14.6667	0.935221		7.45965	7.09455		14.9076	14.9178		12.8682	14.4018		14.3985	15.3846		13.1511	16.0881
ENSMUSG00000068105	Tnfrsf13c	15	82105944	82108503	-	1.1688	1.40434	1.61268	0.443884		0.788902	0.78358		1.36807	1.24661		67.5944	57.5834		1.18745	1.24184		0.596061	0.907026
ENSMUSG00000024026	Glo1	17	30803910	30845783	-	57.0649	58.3132	60.9633	3.89846		62.5521	63.2573		58.4204	60.6476		60.6696	60.1565		91.54	90.132		27.4726	30.673
ENSMUSG00000024896	Minpp1	19	32463169	32492764	+	73.6115	74.9218	77.0938	3.48237		76.3901	77.6513		75.6317	78.8642		73.2478	78.1352		73.757	82.6897		107.586	120.567
ENSMUSG00000013662	Atad1	19	32649038	32717151	-	89.2613	91.9611	93.2366	3.97523		84.2005	81.9414		92.9614	87.5579		82.4067	81.0932		81.2928	87.8168		131.508	132.837
											over outlier
											under outlier
