## supplementary Table S7 for "Patterns of extreme outlier RNA expression in population data reveal sporadic over-activation of genes with co-regulated modules in subsets of individuals"

### Sheet: Table S7A individuals and cells
					numbers represent the total numbers of OO genes found for each individual in the respective cell type
					all	DLPFC	MTG	DLPFC	DLPFC	DLPFC	DLPFC	DLPFC	DLPFC	DLPFC	DLPFC	DLPFC	DLPFC	DLPFC	DLPFC	DLPFC	DLPFC	DLPFC	MTG	MTG	MTG	MTG	MTG	MTG	MTG	MTG	MTG
	DonorID	Sex	Age	Disease	sum OO genes	sum OO genes	sum OO genes	Astrocyte	L2_3_IT	L4_IT	L5_6_NP	L5_IT	L6_CT	L6_IT	Lamp5_Lhx6	Lamp5	Microglia-PVM	Oligodendrocyte	Pvalb	Sncg	Sst	Vip	L2_3_IT	L4_IT	L5_IT	Lamp5_Lhx6	Microglia-PVM	Oligodendrocyte	Pvalb	Sst	Vip
1	H21.33.002	F	65to77	dementia	0	0	0	0	0	0	0	0	0	0	0	0	0	0	0	0	0	0	0	0	0	0	0	0	0	0	0
2	H20.33.031	F	78to89	dementia	0	0	0	0	0	0	0	0	0	0	0	0	0	0	0	0	0	0	0	0	0	0	0	0	0	0	0
3	H21.33.007	F	78to89	dementia	17	16	1	8	0	0	0	0	0	0	0	0	1	7	0	0	0	0	0	0	0	0	1	0	0	0	0
4	H21.33.018	F	78to89	dementia	0	0	0	0	0	0	0	0	0	0	0	0	0	0	0	0	0	0	0	0	0	0	0	0	0	0	0
5	H19.33.004	F	78to89	normal	49	38	11	6	1	3	0	7	3	4	0	0	9	2	0	0	0	3	1	0	0	0	5	1	2	0	2
6	H20.33.014	F	78to89	normal	3	1	2	0	0	0	0	0	0	0	0	0	0	1	0	0	0	0	0	0	0	0	1	1	0	0	0
7	H20.33.019	F	78to89	normal	5	4	1	1	0	0	0	0	0	0	0	0	2	0	0	0	0	1	0	0	0	0	1	0	0	0	0
8	H20.33.030	F	78to89	normal	2	1	1	0	0	0	0	0	0	0	0	0	1	0	0	0	0	0	0	0	0	0	1	0	0	0	0
9	H21.33.011	F	78to89	normal	1	0	1	0	0	0	0	0	0	0	0	0	0	0	0	0	0	0	0	1	0	0	0	0	0	0	0
10	H21.33.022	F	78to89	normal	4	2	2	0	0	0	0	0	0	0	0	0	2	0	0	0	0	0	0	0	0	0	1	1	0	0	0
11	H21.33.025	F	78to89	normal	6	2	4	0	0	0	0	0	0	0	0	0	2	0	0	0	0	0	0	0	0	2	1	0	0	1	0
12	H21.33.033	F	78to89	normal	0	0	0	0	0	0	0	0	0	0	0	0	0	0	0	0	0	0	0	0	0	0	0	0	0	0	0
13	H21.33.038	F	78to89	normal	0	0	0	0	0	0	0	0	0	0	0	0	0	0	0	0	0	0	0	0	0	0	0	0	0	0	0
14	H20.33.011	F	90plus	dementia	0	0	0	0	0	0	0	0	0	0	0	0	0	0	0	0	0	0	0	0	0	0	0	0	0	0	0
15	H20.33.016	F	90plus	dementia	0	0	0	0	0	0	0	0	0	0	0	0	0	0	0	0	0	0	0	0	0	0	0	0	0	0	0
16	H20.33.041	F	90plus	dementia	17	14	3	10	0	0	0	0	0	0	0	0	2	2	0	0	0	0	0	0	0	0	1	2	0	0	0
17	H21.33.008	F	90plus	dementia	3	0	3	0	0	0	0	0	0	0	0	0	0	0	0	0	0	0	0	0	3	0	0	0	0	0	0
18	H21.33.012	F	90plus	dementia	1	0	1	0	0	0	0	0	0	0	0	0	0	0	0	0	0	0	0	0	0	0	0	1	0	0	0
19	H21.33.013	F	90plus	dementia	3	1	2	1	0	0	0	0	0	0	0	0	0	0	0	0	0	0	0	0	0	0	2	0	0	0	0
20	H21.33.016	F	90plus	dementia	0	0	0	0	0	0	0	0	0	0	0	0	0	0	0	0	0	0	0	0	0	0	0	0	0	0	0
21	H21.33.043	F	90plus	dementia	1	1	0	1	0	0	0	0	0	0	0	0	0	0	0	0	0	0	0	0	0	0	0	0	0	0	0
22	H20.33.002	F	90plus	normal	0	0	0	0	0	0	0	0	0	0	0	0	0	0	0	0	0	0	0	0	0	0	0	0	0	0	0
23	H20.33.005	F	90plus	normal	20	12	8	3	0	0	1	0	1	0	1	1	0	2	0	1	1	1	1	0	0	0	2	2	0	1	2
24	H20.33.012	F	90plus	normal	0	0	0	0	0	0	0	0	0	0	0	0	0	0	0	0	0	0	0	0	0	0	0	0	0	0	0
25	H20.33.039	F	90plus	normal	0	0	0	0	0	0	0	0	0	0	0	0	0	0	0	0	0	0	0	0	0	0	0	0	0	0	0
26	H21.33.026	F	90plus	normal	0	0	0	0	0	0	0	0	0	0	0	0	0	0	0	0	0	0	0	0	0	0	0	0	0	0	0
27	H21.33.032	F	90plus	normal	6	5	1	4	0	0	0	0	0	0	0	0	1	0	0	0	0	0	0	0	0	0	1	0	0	0	0
28	H21.33.035	F	90plus	normal	0	0	0	0	0	0	0	0	0	0	0	0	0	0	0	0	0	0	0	0	0	0	0	0	0	0	0
29	H21.33.036	F	90plus	normal	0	0	0	0	0	0	0	0	0	0	0	0	0	0	0	0	0	0	0	0	0	0	0	0	0	0	0
30	H20.33.017	M	65to77	dementia	0	0	0	0	0	0	0	0	0	0	0	0	0	0	0	0	0	0	0	0	0	0	0	0	0	0	0
31	H21.33.028	M	65to77	normal	0	0	0	0	0	0	0	0	0	0	0	0	0	0	0	0	0	0	0	0	0	0	0	0	0	0	0
32	H20.33.004	M	78to89	dementia	16	6	10	0	0	0	0	0	0	0	0	0	5	1	0	0	0	0	0	0	0	0	9	1	0	0	0
33	H20.33.015	M	78to89	dementia	16	9	7	1	0	1	1	0	2	0	1	1	1	0	1	0	0	0	0	0	0	1	0	4	1	0	1
34	H20.33.020	M	78to89	dementia	0	0	0	0	0	0	0	0	0	0	0	0	0	0	0	0	0	0	0	0	0	0	0	0	0	0	0
35	H21.33.031	M	78to89	dementia	3	3	0	1	0	0	1	0	0	0	0	0	1	0	0	0	0	0	0	0	0	0	0	0	0	0	0
36	H20.33.001	M	78to89	normal	0	0	0	0	0	0	0	0	0	0	0	0	0	0	0	0	0	0	0	0	0	0	0	0	0	0	0
37	H20.33.044	M	78to89	normal	5	1	4	0	0	0	0	0	0	0	0	0	1	0	0	0	0	0	0	0	0	0	4	0	0	0	0
38	H21.33.030	M	78to89	normal	0	0	0	0	0	0	0	0	0	0	0	0	0	0	0	0	0	0	0	0	0	0	0	0	0	0	0
39	H21.33.040	M	78to89	normal	30	20	10	3	1	0	2	0	1	0	2	1	0	5	1	1	1	2	2	0	0	1	0	3	2	1	1
40	H20.33.040	M	90plus	dementia	0	0	0	0	0	0	0	0	0	0	0	0	0	0	0	0	0	0	0	0	0	0	0	0	0	0	0
41	H20.33.046	M	90plus	dementia	0	0	0	0	0	0	0	0	0	0	0	0	0	0	0	0	0	0	0	0	0	0	0	0	0	0	0
42	H21.33.005	M	90plus	dementia	2	2	0	0	0	0	0	0	0	0	0	0	1	1	0	0	0	0	0	0	0	0	0	0	0	0	0
43	H21.33.021	M	90plus	dementia	1	0	1	0	0	0	0	0	0	0	0	0	0	0	0	0	0	0	0	0	1	0	0	0	0	0	0
44	H21.33.027	M	90plus	dementia	0	0	0	0	0	0	0	0	0	0	0	0	0	0	0	0	0	0	0	0	0	0	0	0	0	0	0
45	H20.33.013	M	90plus	normal	0	0	0	0	0	0	0	0	0	0	0	0	0	0	0	0	0	0	0	0	0	0	0	0	0	0	0
46	H20.33.024	M	90plus	normal	68	54	14	8	7	4	2	2	3	3	3	5	3	1	5	0	3	5	2	1	1	1	3	0	1	3	2
47	H20.33.032	M	90plus	normal	0	0	0	0	0	0	0	0	0	0	0	0	0	0	0	0	0	0	0	0	0	0	0	0	0	0	0
48	H21.33.004	M	90plus	normal	1	1	0	0	0	0	0	0	0	0	0	0	0	0	0	0	1	0	0	0	0	0	0	0	0	0	0
49	H21.33.006	M	90plus	normal	2	1	1	0	0	0	0	0	0	0	0	0	0	1	0	0	0	0	0	0	0	0	0	1	0	0	0
50	H21.33.014	M	90plus	normal	17	7	10	1	0	0	0	0	0	0	0	0	4	1	0	0	0	1	0	0	0	0	9	1	0	0	0
51	H21.33.015	M	90plus	normal	1	0	1	0	0	0	0	0	0	0	0	0	0	0	0	0	0	0	0	0	0	0	1	0	0	0	0
52	H21.33.023	M	90plus	normal	0	0	0	0	0	0	0	0	0	0	0	0	0	0	0	0	0	0	0	0	0	0	0	0	0	0	0
53	H21.33.047	M	90plus	normal	7	3	4	0	0	0	0	0	0	0	0	0	3	0	0	0	0	0	0	0	0	0	4	0	0	0	0
				sum	307	204	103	48	9	8	7	9	10	7	7	8	39	24	7	2	6	13	6	2	5	5	47	18	6	6	8
				mean	5.79245	3.84906	1.9434
				SD	12.532	9.62248	3.44414

### Sheet: Table S7B variance comparisons
Gene_ID	Gene_name	Chr	Start	Strand	Normalized_count_mean	Normalized_count_SD	Normalized_count_CV	Cell_type	DonorID	Control_gene_ID	Control_normalized_count_mean	Control_normalized_count_SD	Control_normalized_count_CV	CV_difference
ENSG00000003989	SLC7A2	chr8	17497088	+	6.48646	6.17147	0.951439	Astrocyte-DLPFC	H20.33.024	ENSG00000054523	6.36838	4.38445	0.688471	0.262968
ENSG00000004799	PDK4	chr7	95583499	-	6.9291	21.8088	3.14743	Microglia-PVM-MTG	H20.33.014	ENSG00000185650	6.91342	7.19216	1.04032	2.10711
ENSG00000004799	PDK4	chr7	95583499	-	8.77077	12.5939	1.43589	Microglia-PVM-MTG	H20.33.041	ENSG00000124126	9.1133	6.4568	0.708504	0.727388
ENSG00000004799	PDK4	chr7	95583499	-	11.5424	14.9591	1.29601	Microglia-PVM-DLPFC	H20.33.041	ENSG00000073921	11.9557	8.27141	0.691839	0.604167
ENSG00000004799	PDK4	chr7	95583499	-	6.60776	10.8357	1.63984	Astrocyte-DLPFC	H21.33.032	ENSG00000054523	6.68841	3.92667	0.587086	1.05275
ENSG00000004799	PDK4	chr7	95583499	-	34.1686	31.7703	0.929809	Microglia-PVM-DLPFC	H21.33.032	ENSG00000151474	30.5827	16.6435	0.544212	0.385596
ENSG00000004799	PDK4	chr7	95583499	-	26.8004	26.0483	0.971935	Microglia-PVM-MTG	H21.33.032	ENSG00000068305	25.6359	11.9627	0.466639	0.505295
ENSG00000012660	ELOVL5	chr6	53267398	-	6.45534	14.417	2.23334	Lamp5_Lhx6-MTG	H21.33.025	ENSG00000139220	6.41887	3.12765	0.487258	1.74608
ENSG00000012779	ALOX5	chr10	45374176	+	6.87048	5.76825	0.83957	Microglia-PVM-DLPFC	H21.33.025	ENSG00000054611	6.92344	5.68441	0.821038	0.018532
ENSG00000013297	CLDN11	chr3	170418865	+	13.0917	7.31524	0.558769	Oligodendrocyte-DLPFC	H20.33.041	ENSG00000169554	13.0085	8.27133	0.635841	-0.0770717
ENSG00000013297	CLDN11	chr3	170418865	+	12.7447	7.14191	0.560381	Oligodendrocyte-MTG	H20.33.041	ENSG00000134851	12.3404	6.50336	0.526998	0.0333835
ENSG00000017260	ATP2C1	chr3	130850595	+	11.3174	6.91196	0.610736	Microglia-PVM-DLPFC	H19.33.004	ENSG00000147408	11.1588	9.21812	0.826087	-0.215351
ENSG00000017260	ATP2C1	chr3	130850595	+	5.94062	3.73566	0.628834	Astrocyte-DLPFC	H20.33.005	ENSG00000110693	5.96364	3.82553	0.641475	-0.0126413
ENSG00000018280	SLC11A1	chr2	218382029	+	28.3867	14.7737	0.520445	Microglia-PVM-MTG	H20.33.024	ENSG00000079215	27.7788	17.7682	0.639631	-0.119186
ENSG00000034510	TMSB10	chr2	84905625	+	8.18404	10.3775	1.26802	Microglia-PVM-DLPFC	H21.33.047	ENSG00000188641	8.13813	9.90993	1.21772	0.0503049
ENSG00000034677	RNF19A	chr8	100257060	-	13.6458	9.84453	0.721434	Astrocyte-DLPFC	H21.33.014	ENSG00000154229	14.9211	9.79182	0.656239	0.0651945
ENSG00000058272	PPP1R12A	chr12	79773563	-	5.45022	4.33025	0.794509	Microglia-PVM-MTG	H21.33.007	ENSG00000071242	5.36811	5.79758	1.08	-0.285495
ENSG00000067057	PFKP	chr10	3066333	+	11.7543	5.36767	0.456656	Astrocyte-DLPFC	H21.33.007	ENSG00000183580	12.2655	6.30067	0.513688	-0.0570323
ENSG00000067113	PLPP1	chr5	55425863	-	7.22811	5.68697	0.786784	Astrocyte-DLPFC	H21.33.007	ENSG00000079482	7.18249	4.69147	0.653182	0.133603
ENSG00000071242	RPS6KA2	chr6	166409364	-	5.00425	3.98868	0.797059	Oligodendrocyte-DLPFC	H21.33.014	ENSG00000127603	5.01034	3.78273	0.754985	0.0420741
ENSG00000071991	CDH19	chr18	66501083	-	5.98455	5.69612	0.951805	Oligodendrocyte-MTG	H20.33.041	ENSG00000033327	5.98351	4.87927	0.815454	0.136351
ENSG00000071991	CDH19	chr18	66501083	-	6.00529	5.94477	0.989922	Oligodendrocyte-DLPFC	H20.33.041	ENSG00000113269	6.00441	4.64108	0.772946	0.216976
ENSG00000073417	PDE8A	chr15	84980440	+	5.74425	9.58286	1.66825	Microglia-PVM-MTG	H21.33.014	ENSG00000048471	5.7385	4.79432	0.835466	0.832786
ENSG00000074416	MGLL	chr3	127689062	-	7.93839	6.33766	0.798356	Astrocyte-DLPFC	H21.33.007	ENSG00000172461	7.95209	4.33312	0.544903	0.253454
ENSG00000080824	HSP90AA1	chr14	102080738	-	19.2	13.9031	0.72412	Microglia-PVM-MTG	H19.33.004	ENSG00000198879	19.2229	12.4077	0.645466	0.0786541
ENSG00000080824	HSP90AA1	chr14	102080738	-	8.81821	6.45938	0.732505	Vip-DLPFC	H19.33.004	ENSG00000066032	8.86341	4.99962	0.564073	0.168431
ENSG00000080824	HSP90AA1	chr14	102080738	-	26.8572	27.5412	1.02547	Microglia-PVM-DLPFC	H19.33.004	ENSG00000155849	22.3615	11.5119	0.514808	0.510658
ENSG00000080824	HSP90AA1	chr14	102080738	-	22.4521	15.8811	0.707334	Oligodendrocyte-DLPFC	H21.33.040	ENSG00000171877	23.273	11.9726	0.51444	0.192894
ENSG00000080824	HSP90AA1	chr14	102080738	-	10.2432	7.50035	0.732225	L5_IT-DLPFC	H19.33.004	ENSG00000158321	10.1724	4.58369	0.450601	0.281624
ENSG00000080824	HSP90AA1	chr14	102080738	-	9.49641	6.39287	0.673189	Astrocyte-DLPFC	H21.33.040	ENSG00000106278	9.47945	4.19086	0.4421	0.231089
ENSG00000080824	HSP90AA1	chr14	102080738	-	15.1723	9.29895	0.612889	Astrocyte-DLPFC	H19.33.004	ENSG00000109339	15.5762	6.26488	0.402209	0.210679
ENSG00000080824	HSP90AA1	chr14	102080738	-	7.79803	5.61474	0.720021	L6_IT-DLPFC	H19.33.004	ENSG00000175806	7.78345	2.66627	0.342557	0.377464
ENSG00000082397	EPB41L3	chr18	5392381	-	13.6179	12.8021	0.940094	Microglia-PVM-MTG	H21.33.014	ENSG00000138756	13.6504	9.91015	0.726	0.214094
ENSG00000082397	EPB41L3	chr18	5392381	-	9.77184	8.49283	0.869113	Microglia-PVM-MTG	H20.33.019	ENSG00000168918	9.91406	6.51334	0.65698	0.212133
ENSG00000082898	XPO1	chr2	61477849	-	6.198	4.9155	0.793079	Oligodendrocyte-MTG	H20.33.015	ENSG00000180776	6.19026	5.85867	0.946435	-0.153356
ENSG00000082898	XPO1	chr2	61477849	-	5.83966	4.15161	0.710933	Oligodendrocyte-MTG	H21.33.040	ENSG00000049618	5.86168	4.79757	0.818462	-0.107529
ENSG00000082898	XPO1	chr2	61477849	-	5.53021	3.2747	0.592148	Oligodendrocyte-DLPFC	H21.33.040	ENSG00000133195	5.52907	4.38265	0.792656	-0.200508
ENSG00000087460	GNAS	chr20	58840845	+	6.10492	3.05983	0.501207	L6_CT-DLPFC	H19.33.004	ENSG00000114948	6.09014	2.01735	0.331248	0.169959
ENSG00000087460	GNAS	chr20	58840845	+	7.28997	3.79603	0.52072	L6_IT-DLPFC	H19.33.004	ENSG00000166206	7.30339	2.14294	0.293417	0.227304
ENSG00000096384	HSP90AB1	chr6	44246166	+	6.35685	5.42356	0.853184	Microglia-PVM-DLPFC	H19.33.004	ENSG00000153208	6.24423	5.56084	0.890557	-0.0373734
ENSG00000096384	HSP90AB1	chr6	44246166	+	6.08322	6.08888	1.00093	Oligodendrocyte-MTG	H21.33.040	ENSG00000135250	6.08102	4.31042	0.708831	0.292099
ENSG00000096384	HSP90AB1	chr6	44246166	+	8.87154	7.47596	0.84269	Oligodendrocyte-DLPFC	H21.33.040	ENSG00000118515	8.90131	5.80975	0.652685	0.190005
ENSG00000099250	NRP1	chr10	33177492	-	7.78762	8.22209	1.05579	Astrocyte-DLPFC	H20.33.041	ENSG00000198363	7.99693	5.14454	0.643314	0.412475
ENSG00000100077	GRK3	chr22	25564849	+	5.03733	3.19149	0.633567	Sst-DLPFC	H20.33.024	ENSG00000005108	4.99186	5.46343	1.09447	-0.4609
ENSG00000100077	GRK3	chr22	25564849	+	5.87715	4.40439	0.74941	Vip-DLPFC	H20.33.024	ENSG00000165084	5.83004	5.32446	0.913279	-0.163869
ENSG00000100077	GRK3	chr22	25564849	+	5.70212	2.59329	0.454794	L6_CT-DLPFC	H20.33.024	ENSG00000174482	5.77055	5.02993	0.871655	-0.416861
ENSG00000100077	GRK3	chr22	25564849	+	8.54261	3.97387	0.465182	Pvalb-DLPFC	H20.33.024	ENSG00000137968	8.56058	4.03517	0.471366	-0.00618399
ENSG00000100077	GRK3	chr22	25564849	+	5.62316	4.09109	0.727542	Vip-MTG	H20.33.024	ENSG00000075151	5.54112	2.49729	0.450683	0.276859
ENSG00000100077	GRK3	chr22	25564849	+	5.16705	1.97885	0.382975	L6_IT-DLPFC	H20.33.024	ENSG00000136643	5.11424	2.22039	0.434159	-0.0511837
ENSG00000100077	GRK3	chr22	25564849	+	7.77337	3.6162	0.465204	Pvalb-MTG	H20.33.024	ENSG00000064042	7.73784	2.95726	0.382182	0.0830216
ENSG00000100364	KIAA0930	chr22	45190338	-	5.65838	4.18535	0.739674	Astrocyte-DLPFC	H21.33.013	ENSG00000143772	5.61892	5.07194	0.902654	-0.16298
ENSG00000100731	PCNX1	chr14	70907405	+	5.76565	5.05875	0.877394	Microglia-PVM-MTG	H20.33.024	ENSG00000125730	5.73601	5.53231	0.964488	-0.0870941
ENSG00000100731	PCNX1	chr14	70907405	+	6.25009	6.08087	0.972925	Microglia-PVM-DLPFC	H20.33.024	ENSG00000124788	6.23815	5.55904	0.891136	0.0817898
ENSG00000100731	PCNX1	chr14	70907405	+	5.00532	5.67233	1.13326	Microglia-PVM-MTG	H20.33.004	ENSG00000138814	5.05208	4.33851	0.858757	0.274503
ENSG00000100731	PCNX1	chr14	70907405	+	5.15031	4.65677	0.904172	Microglia-PVM-DLPFC	H20.33.019	ENSG00000055208	5.15728	4.22426	0.819088	0.0850843
ENSG00000102359	SRPX2	chrX	100644166	+	5.52123	5.35573	0.970025	Astrocyte-DLPFC	H21.33.032	ENSG00000107104	5.6005	4.81974	0.860592	0.109434
ENSG00000102531	FNDC3A	chr13	48975981	+	6.75572	6.98038	1.03325	Microglia-PVM-MTG	H21.33.014	ENSG00000197548	6.72477	5.97607	0.888666	0.144588
ENSG00000102531	FNDC3A	chr13	48975981	+	6.22454	6.19692	0.995563	Microglia-PVM-MTG	H21.33.013	ENSG00000055208	6.23135	4.96911	0.797436	0.198127
ENSG00000102606	ARHGEF7	chr13	111114919	+	6.55259	10.6019	1.61797	Lamp5_Lhx6-MTG	H21.33.025	ENSG00000139220	6.41887	3.12765	0.487258	1.13071
ENSG00000103657	HERC1	chr15	63608618	-	6.34486	2.13205	0.336028	L2_3_IT-DLPFC	H20.33.024	ENSG00000114757	6.32349	4.62902	0.732037	-0.396008
ENSG00000103657	HERC1	chr15	63608618	-	6.13841	2.95429	0.48128	Vip-DLPFC	H20.33.024	ENSG00000166833	6.14667	3.73705	0.60798	-0.126701
ENSG00000103657	HERC1	chr15	63608618	-	5.8583	2.82853	0.482824	Lamp5-DLPFC	H20.33.024	ENSG00000138411	5.84157	3.16682	0.542118	-0.0592936
ENSG00000103657	HERC1	chr15	63608618	-	6.01054	2.33678	0.38878	Pvalb-DLPFC	H20.33.024	ENSG00000248905	6.01085	3.06735	0.510302	-0.121522
ENSG00000104381	GDAP1	chr8	74321514	+	7.13097	2.78776	0.390937	L4_IT-DLPFC	H20.33.015	ENSG00000133019	7.13489	3.70171	0.518818	-0.127881
ENSG00000105697	HAMP	chr19	35280716	+	9.97075	11.6259	1.166	Microglia-PVM-MTG	H21.33.047	ENSG00000188641	9.93522	9.66223	0.972523	0.193474
ENSG00000105835	NAMPT	chr7	106248285	-	5.61262	10.8766	1.93788	Microglia-PVM-DLPFC	H20.33.024	ENSG00000113269	5.54206	5.46243	0.985632	0.952244
ENSG00000105835	NAMPT	chr7	106248285	-	5.29819	11.7045	2.20916	Microglia-PVM-DLPFC	H21.33.025	ENSG00000100596	5.32702	5.01476	0.941381	1.26778
ENSG00000105835	NAMPT	chr7	106248285	-	5.83767	12.7452	2.18327	Microglia-PVM-DLPFC	H20.33.041	ENSG00000165025	5.85998	5.34034	0.911325	1.27195
ENSG00000105993	DNAJB6	chr7	157335381	+	5.54736	4.33089	0.780712	Microglia-PVM-DLPFC	H19.33.004	ENSG00000087253	5.53765	4.54452	0.820658	-0.0399464
ENSG00000106211	HSPB1	chr7	76302544	+	5.18165	6.32351	1.22037	Microglia-PVM-MTG	H19.33.004	ENSG00000135540	5.20558	8.31741	1.59779	-0.377421
ENSG00000106211	HSPB1	chr7	76302544	+	6.09896	6.67419	1.09432	Microglia-PVM-DLPFC	H19.33.004	ENSG00000131558	6.10623	4.59349	0.752263	0.342054
ENSG00000106211	HSPB1	chr7	76302544	+	9.62399	5.85885	0.608776	Astrocyte-DLPFC	H19.33.004	ENSG00000048740	9.79866	4.9819	0.508427	0.100348
ENSG00000107263	RAPGEF1	chr9	131576770	-	16.5243	13.7525	0.832256	Microglia-PVM-MTG	H21.33.014	ENSG00000159216	16.6098	12.5784	0.757292	0.0749648
ENSG00000108107	RPL28	chr19	55385345	+	9.93583	13.7966	1.38857	Microglia-PVM-DLPFC	H20.33.004	ENSG00000157827	9.97065	10.6681	1.06995	0.318627
ENSG00000108551	RASD1	chr17	17494437	-	5.90803	8.21713	1.39084	Astrocyte-DLPFC	H20.33.041	ENSG00000100201	5.69707	3.46542	0.608282	0.782557
ENSG00000109846	CRYAB	chr11	111908565	-	8.82995	10.1264	1.14683	Astrocyte-DLPFC	H19.33.004	ENSG00000046653	8.8205	5.73795	0.650524	0.496301
ENSG00000110958	PTGES3	chr12	56663341	-	6.57996	4.65632	0.707652	Microglia-PVM-DLPFC	H19.33.004	ENSG00000185774	6.56016	6.45336	0.98372	-0.276068
ENSG00000110958	PTGES3	chr12	56663341	-	5.69745	9.82957	1.72526	Oligodendrocyte-MTG	H20.33.015	ENSG00000135049	5.72275	5.24649	0.916778	0.808479
ENSG00000110958	PTGES3	chr12	56663341	-	6.12242	5.19563	0.848624	Microglia-PVM-MTG	H19.33.004	ENSG00000100599	6.16012	5.07602	0.824012	0.0246116
ENSG00000111640	GAPDH	chr12	6533927	+	5.95496	7.86058	1.32001	Microglia-PVM-DLPFC	H21.33.047	ENSG00000139687	5.95551	5.52806	0.928226	0.391779
ENSG00000112149	CD83	chr6	14117256	+	5.25873	9.00553	1.71249	Microglia-PVM-MTG	H21.33.015	ENSG00000100201	5.25519	3.82376	0.727616	0.984873
ENSG00000112893	MAN2A1	chr5	109689366	+	8.98806	9.71486	1.08086	Microglia-PVM-MTG	H21.33.013	ENSG00000026297	9.00428	5.56724	0.618288	0.462574
ENSG00000112972	HMGCS1	chr5	43289726	-	7.35569	13.0907	1.77968	Astrocyte-DLPFC	H20.33.024	ENSG00000117020	7.40381	4.45042	0.601099	1.17858
ENSG00000114315	HES1	chr3	194136145	+	6.55072	10.6733	1.62933	Astrocyte-DLPFC	H21.33.031	ENSG00000171735	6.52629	3.94584	0.604606	1.02472
ENSG00000114423	CBLB	chr3	105655461	-	5.58124	13.515	2.4215	Microglia-PVM-DLPFC	H20.33.004	ENSG00000054282	5.64249	5.35771	0.949529	1.47197
ENSG00000114423	CBLB	chr3	105655461	-	10.2924	16.1066	1.56489	Microglia-PVM-MTG	H20.33.004	ENSG00000137642	10.1762	9.37982	0.921737	0.643156
ENSG00000114948	ADAM23	chr2	206443539	+	6.742	2.80189	0.415587	L5_IT-DLPFC	H20.33.024	ENSG00000174482	6.74321	4.42387	0.656049	-0.240462
ENSG00000114948	ADAM23	chr2	206443539	+	10.2462	3.21545	0.313818	L2_3_IT-MTG	H20.33.024	ENSG00000168702	10.3254	6.20254	0.600705	-0.286887
ENSG00000114948	ADAM23	chr2	206443539	+	6.69708	3.30652	0.493726	L4_IT-DLPFC	H20.33.024	ENSG00000148053	6.68722	3.40195	0.508724	-0.0149982
ENSG00000114948	ADAM23	chr2	206443539	+	6.86508	2.69917	0.393174	L5_IT-MTG	H20.33.024	ENSG00000131711	6.88984	2.82217	0.409613	-0.0164396
ENSG00000114948	ADAM23	chr2	206443539	+	8.66955	3.32898	0.383985	L6_IT-DLPFC	H20.33.024	ENSG00000165379	8.82136	3.31859	0.376199	0.0077863
ENSG00000114948	ADAM23	chr2	206443539	+	11.357	4.6412	0.408666	L2_3_IT-DLPFC	H20.33.024	ENSG00000164796	11.2318	3.75693	0.33449	0.0741758
ENSG00000114948	ADAM23	chr2	206443539	+	6.29456	2.3159	0.367921	L4_IT-MTG	H20.33.024	ENSG00000132639	6.2484	2.04011	0.326501	0.0414197
ENSG00000115183	TANC1	chr2	158968671	+	5.40826	4.48615	0.829499	Oligodendrocyte-DLPFC	H21.33.007	ENSG00000033327	5.36892	4.46182	0.831047	-0.00154732
ENSG00000115464	USP34	chr2	61192901	-	5.57355	2.29774	0.412257	L5_6_NP-DLPFC	H20.33.024	ENSG00000137968	5.5099	3.65076	0.662583	-0.250325
ENSG00000115464	USP34	chr2	61192901	-	5.01231	1.9974	0.398499	L4_IT-DLPFC	H20.33.024	ENSG00000152583	5.03675	3.14828	0.625062	-0.226563
ENSG00000115464	USP34	chr2	61192901	-	5.1182	2.72524	0.532461	Vip-DLPFC	H20.33.024	ENSG00000080503	5.11679	2.79971	0.547161	-0.0147003
ENSG00000115464	USP34	chr2	61192901	-	5.00894	1.81618	0.362587	L2_3_IT-DLPFC	H20.33.024	ENSG00000151229	4.9744	2.47339	0.497223	-0.134636
ENSG00000115504	EHBP1	chr2	62673851	+	8.85722	8.717	0.984169	Astrocyte-DLPFC	H21.33.007	ENSG00000156011	8.93679	4.88566	0.546691	0.437478
ENSG00000115760	BIRC6	chr2	32357028	+	5.12052	2.65546	0.518592	Sst-DLPFC	H20.33.024	ENSG00000005108	4.99186	5.46343	1.09447	-0.575875
ENSG00000115760	BIRC6	chr2	32357028	+	5.60011	2.2792	0.406993	Pvalb-DLPFC	H20.33.024	ENSG00000181804	5.58607	4.17844	0.748011	-0.341019
ENSG00000115760	BIRC6	chr2	32357028	+	6.02298	2.80183	0.46519	Lamp5-DLPFC	H20.33.024	ENSG00000133401	6.00327	3.54422	0.590382	-0.125191
ENSG00000115840	SLC25A12	chr2	171784370	-	6.21128	3.15306	0.507635	Lamp5_Lhx6-DLPFC	H20.33.024	ENSG00000133958	6.21537	2.83805	0.456618	0.0510173
ENSG00000118985	ELL2	chr5	95885098	-	5.62528	4.50242	0.800391	Astrocyte-DLPFC	H20.33.024	ENSG00000135063	5.48735	5.49386	1.00119	-0.200797
ENSG00000120063	GNA13	chr17	65010715	-	5.46931	9.53357	1.7431	Microglia-PVM-MTG	H21.33.014	ENSG00000145687	5.41548	5.58179	1.03071	0.712393
ENSG00000120251	GRIA2	chr4	157204182	+	17.9869	4.26145	0.23692	L2_3_IT-DLPFC	H20.33.024	ENSG00000182621	18.9192	7.3368	0.387796	-0.150876
ENSG00000120694	HSPH1	chr13	31134974	-	12.2667	14.1129	1.15051	Microglia-PVM-MTG	H19.33.004	ENSG00000067798	12.2484	9.14605	0.746711	0.403796
ENSG00000120694	HSPH1	chr13	31134974	-	5.02988	3.95457	0.786215	Astrocyte-DLPFC	H19.33.004	ENSG00000197555	5.01008	3.46581	0.691768	0.0944474
ENSG00000120694	HSPH1	chr13	31134974	-	5.95037	10.0228	1.68441	Sst-MTG	H21.33.025	ENSG00000185630	5.97517	3.92333	0.656606	1.0278
ENSG00000120694	HSPH1	chr13	31134974	-	15.6382	14.6857	0.939094	Microglia-PVM-DLPFC	H19.33.004	ENSG00000112531	14.8415	8.51434	0.573686	0.365408
ENSG00000120694	HSPH1	chr13	31134974	-	5.10088	2.76787	0.542626	L6_IT-DLPFC	H19.33.004	ENSG00000040731	5.08442	2.76435	0.54369	-0.00106385
ENSG00000120885	CLU	chr8	27596917	-	8.91477	6.21971	0.697686	L5_IT-DLPFC	H19.33.004	ENSG00000184613	8.87483	3.39744	0.382818	0.314869
ENSG00000120885	CLU	chr8	27596917	-	11.7969	9.28008	0.786657	L6_IT-DLPFC	H19.33.004	ENSG00000163618	12.0217	3.81261	0.317143	0.469513
ENSG00000122884	P4HA1	chr10	73007217	-	14.2803	13.2084	0.924936	Microglia-PVM-MTG	H19.33.004	ENSG00000147408	14.2278	11.2862	0.793245	0.131691
ENSG00000122884	P4HA1	chr10	73007217	-	14.5581	12.7389	0.87504	Microglia-PVM-DLPFC	H19.33.004	ENSG00000079819	14.7182	9.2592	0.629101	0.245939
ENSG00000123094	RASSF8	chr12	25959066	+	8.52336	5.77568	0.67763	Astrocyte-DLPFC	H21.33.007	ENSG00000183579	8.44596	5.0894	0.602584	0.0750468
ENSG00000123104	ITPR2	chr12	26336515	-	19.6316	10.4139	0.530468	Astrocyte-DLPFC	H20.33.024	ENSG00000198838	20.2176	10.2622	0.507587	0.022881
ENSG00000125246	CLYBL	chr13	99606669	+	7.12678	4.95043	0.694623	Astrocyte-DLPFC	H21.33.032	ENSG00000236197	7.13386	6.21546	0.871261	-0.176639
ENSG00000128016	ZFP36	chr19	39406813	+	5.62881	6.54418	1.16262	Microglia-PVM-MTG	H20.33.044	ENSG00000197548	5.65134	5.13559	0.908737	0.253886
ENSG00000128536	CDHR3	chr7	105876796	+	8.68489	6.71146	0.772774	Astrocyte-DLPFC	H20.33.041	ENSG00000010810	8.55993	5.62438	0.657059	0.115716
ENSG00000128656	CHN1	chr2	174799363	-	12.3642	4.82215	0.390008	L5_IT-DLPFC	H19.33.004	ENSG00000081803	12.5246	5.67865	0.4534	-0.0633927
ENSG00000130779	CLIP1	chr12	122271432	-	5.61171	5.03957	0.898046	Astrocyte-DLPFC	H20.33.041	ENSG00000148737	5.60362	4.12731	0.736543	0.161503
ENSG00000130779	CLIP1	chr12	122271432	-	7.87115	8.00859	1.01746	Astrocyte-DLPFC	H20.33.024	ENSG00000046889	7.96384	5.82392	0.731295	0.286166
ENSG00000131446	MGAT1	chr5	180784782	-	5.0987	5.64733	1.1076	Microglia-PVM-MTG	H21.33.014	ENSG00000168461	5.13114	6.07082	1.18313	-0.0755302
ENSG00000133048	CHI3L1	chr1	203178931	-	16.1371	16.5495	1.02556	Astrocyte-DLPFC	H20.33.019	ENSG00000186153	14.7847	9.1768	0.620697	0.40486
ENSG00000133048	CHI3L1	chr1	203178931	-	31.8324	29.3277	0.921315	Astrocyte-DLPFC	H20.33.041	ENSG00000156475	26.1254	13.5113	0.517169	0.404146
ENSG00000133048	CHI3L1	chr1	203178931	-	16.2558	20.3682	1.25298	Astrocyte-DLPFC	H21.33.007	ENSG00000128512	16.7335	6.88709	0.411575	0.841405
ENSG00000133106	EPSTI1	chr13	42886388	-	6.42358	5.34343	0.831846	Microglia-PVM-DLPFC	H21.33.014	ENSG00000185774	6.40338	7.35058	1.14792	-0.316076
ENSG00000133106	EPSTI1	chr13	42886388	-	7.96552	7.52374	0.944539	Microglia-PVM-MTG	H21.33.014	ENSG00000065413	8.09641	5.55683	0.686333	0.258205
ENSG00000133112	TPT1	chr13	45333471	-	5.78159	5.89061	1.01886	Microglia-PVM-MTG	H20.33.005	ENSG00000064999	5.77881	4.3615	0.754741	0.264114
ENSG00000133195	SLC39A11	chr17	72645949	-	13.2376	8.22991	0.621707	Oligodendrocyte-DLPFC	H21.33.007	ENSG00000101542	13.2309	9.17524	0.693469	-0.0717614
ENSG00000133318	RTN3	chr11	63681446	+	5.19403	3.61394	0.695787	Oligodendrocyte-DLPFC	H19.33.004	ENSG00000189337	5.25709	5.51198	1.04849	-0.352699
ENSG00000133424	LARGE1	chr22	33162226	-	5.30253	7.05309	1.33014	Microglia-PVM-MTG	H21.33.025	ENSG00000108654	5.26709	4.5989	0.87314	0.456996
ENSG00000133961	NUMB	chr14	73275107	-	6.98947	5.15551	0.737611	Astrocyte-DLPFC	H21.33.032	ENSG00000018625	6.9652	4.29129	0.616104	0.121507
ENSG00000135245	HILPDA	chr7	128455849	+	9.03315	10.75	1.19006	Astrocyte-DLPFC	H20.33.041	ENSG00000183579	8.96136	7.88862	0.880293	0.309767
ENSG00000135245	HILPDA	chr7	128455849	+	7.41445	9.89463	1.33451	Astrocyte-DLPFC	H21.33.043	ENSG00000111907	7.37144	4.41046	0.598317	0.736189
ENSG00000135749	PCNX2	chr1	232983883	-	5.16486	2.38204	0.4612	Sst-MTG	H20.33.024	ENSG00000095637	5.2182	3.09198	0.592536	-0.131337
ENSG00000135821	GLUL	chr1	182381704	-	9.4545	13.6478	1.44353	Microglia-PVM-DLPFC	H20.33.044	ENSG00000145685	9.44318	8.53889	0.904239	0.539289
ENSG00000135821	GLUL	chr1	182381704	-	8.57267	13.6446	1.59164	Microglia-PVM-MTG	H21.33.047	ENSG00000156273	8.49382	6.57805	0.774451	0.817187
ENSG00000135821	GLUL	chr1	182381704	-	9.36654	12.1241	1.29441	Microglia-PVM-MTG	H20.33.044	ENSG00000135905	9.39505	6.39571	0.680753	0.613657
ENSG00000135821	GLUL	chr1	182381704	-	7.53184	9.78402	1.29902	Microglia-PVM-DLPFC	H21.33.047	ENSG00000142599	7.5678	5.00495	0.661348	0.637672
ENSG00000135932	CAB39	chr2	230712845	+	8.10095	5.66426	0.69921	Microglia-PVM-DLPFC	H21.33.022	ENSG00000082074	8.16674	7.9748	0.976498	-0.277288
ENSG00000137959	IFI44L	chr1	78619922	+	9.54849	8.25154	0.864172	Microglia-PVM-MTG	H21.33.014	ENSG00000164830	9.50788	11.5032	1.20986	-0.345689
ENSG00000137959	IFI44L	chr1	78619922	+	9.1732	7.13583	0.7779	Microglia-PVM-DLPFC	H21.33.014	ENSG00000156639	8.69862	6.34047	0.728905	0.0489947
ENSG00000138311	ZNF365	chr10	62374192	+	5.17569	3.25994	0.629855	L6_CT-DLPFC	H20.33.015	ENSG00000152217	5.1743	2.25761	0.436313	0.193543
ENSG00000138814	PPP3CA	chr4	101023409	-	9.47413	7.30127	0.770654	Astrocyte-DLPFC	H20.33.024	ENSG00000111783	9.09916	6.94205	0.762933	0.00772033
ENSG00000139117	CPNE8	chr12	38646822	-	5.28375	3.81501	0.722027	Astrocyte-DLPFC	H20.33.024	ENSG00000144893	5.26932	4.27449	0.811203	-0.0891765
ENSG00000139117	CPNE8	chr12	38646822	-	5.76004	4.28393	0.743733	Astrocyte-DLPFC	H20.33.041	ENSG00000100201	5.69707	3.46542	0.608282	0.135451
ENSG00000139154	AEBP2	chr12	19404045	+	7.92738	3.91748	0.494171	Lamp5-DLPFC	H20.33.024	ENSG00000134480	8.08208	5.31569	0.657712	-0.163541
ENSG00000139154	AEBP2	chr12	19404045	+	7.70442	4.0065	0.520026	Vip-DLPFC	H20.33.024	ENSG00000171988	7.33831	3.43156	0.467622	0.0524037
ENSG00000140600	SH3GL3	chr15	83447228	+	5.43954	3.33196	0.612545	Vip-DLPFC	H20.33.019	ENSG00000131711	5.4277	3.50312	0.645416	-0.0328704
ENSG00000140600	SH3GL3	chr15	83447228	+	7.95175	3.02165	0.379998	L5_6_NP-DLPFC	H20.33.024	ENSG00000145934	7.93104	4.94368	0.623334	-0.243335
ENSG00000140600	SH3GL3	chr15	83447228	+	8.743	5.90136	0.674982	Sst-MTG	H20.33.024	ENSG00000145730	8.77565	5.19644	0.592143	0.0828382
ENSG00000140600	SH3GL3	chr15	83447228	+	5.54286	3.6846	0.664747	Vip-DLPFC	H20.33.024	ENSG00000109906	5.55323	3.17534	0.5718	0.0929471
ENSG00000140600	SH3GL3	chr15	83447228	+	5.71047	3.63599	0.636723	Vip-DLPFC	H21.33.014	ENSG00000151914	5.71105	2.68302	0.469795	0.166928
ENSG00000140600	SH3GL3	chr15	83447228	+	5.71111	3.3793	0.591706	Vip-MTG	H20.33.024	ENSG00000142599	5.72973	2.62186	0.457589	0.134117
ENSG00000141293	SKAP1	chr17	48133440	-	6.57787	11.2908	1.71648	Microglia-PVM-MTG	H20.33.004	ENSG00000125257	6.59844	7.33705	1.11194	0.604543
ENSG00000141447	OSBPL1A	chr18	24162212	-	5.69045	4.03486	0.709058	Astrocyte-DLPFC	H19.33.004	ENSG00000157445	5.58878	10.6454	1.90478	-1.19572
ENSG00000142192	APP	chr21	25880550	-	9.15028	2.33895	0.255615	L5_IT-DLPFC	H19.33.004	ENSG00000148948	9.14838	7.83807	0.856771	-0.601155
ENSG00000142192	APP	chr21	25880550	-	9.8568	4.24465	0.430632	Vip-DLPFC	H19.33.004	ENSG00000005108	9.63372	7.26405	0.754023	-0.323392
ENSG00000142192	APP	chr21	25880550	-	8.47206	2.29353	0.270717	L4_IT-DLPFC	H19.33.004	ENSG00000152894	8.65958	5.47979	0.632801	-0.362084
ENSG00000142192	APP	chr21	25880550	-	7.43619	2.80825	0.377647	Pvalb-MTG	H19.33.004	ENSG00000181234	7.4392	4.53174	0.609169	-0.231523
ENSG00000142192	APP	chr21	25880550	-	9.0451	2.89479	0.32004	L2_3_IT-MTG	H19.33.004	ENSG00000154556	9.02983	4.56611	0.50567	-0.18563
ENSG00000142192	APP	chr21	25880550	-	8.56774	2.56217	0.299049	L2_3_IT-MTG	H21.33.040	ENSG00000154556	8.62319	4.24379	0.492137	-0.193089
ENSG00000142192	APP	chr21	25880550	-	8.97722	2.38339	0.265493	L2_3_IT-DLPFC	H19.33.004	ENSG00000184613	9.16953	2.9921	0.326309	-0.0608158
ENSG00000142192	APP	chr21	25880550	-	7.89698	2.21767	0.280825	L6_CT-DLPFC	H19.33.004	ENSG00000169398	7.87392	2.27142	0.288474	-0.00764888
ENSG00000142192	APP	chr21	25880550	-	8.87196	2.41142	0.271802	L2_3_IT-DLPFC	H21.33.040	ENSG00000166206	8.88434	2.53509	0.285343	-0.0135413
ENSG00000143772	ITPKB	chr1	226631690	-	5.337	6.15986	1.15418	Oligodendrocyte-DLPFC	H21.33.007	ENSG00000033327	5.36892	4.46182	0.831047	0.323133
ENSG00000143947	RPS27A	chr2	55231903	+	8.0421	13.1651	1.63702	Microglia-PVM-DLPFC	H20.33.004	ENSG00000026297	8.03536	7.13223	0.887605	0.749417
ENSG00000144357	UBR3	chr2	169827458	+	5.34511	1.89815	0.355119	L5_IT-DLPFC	H20.33.024	ENSG00000145819	5.33701	2.96642	0.555821	-0.200702
ENSG00000144357	UBR3	chr2	169827458	+	5.64994	2.29269	0.40579	Pvalb-DLPFC	H20.33.024	ENSG00000075151	5.65133	2.49582	0.441635	-0.035845
ENSG00000144357	UBR3	chr2	169827458	+	5.43533	2.10335	0.386979	L6_CT-DLPFC	H20.33.024	ENSG00000177570	5.38112	2.35685	0.437984	-0.0510055
ENSG00000144357	UBR3	chr2	169827458	+	6.06588	2.13399	0.351802	L2_3_IT-DLPFC	H20.33.024	ENSG00000196628	6.01363	2.62994	0.43733	-0.0855283
ENSG00000144357	UBR3	chr2	169827458	+	5.58929	2.15155	0.384941	L4_IT-DLPFC	H20.33.024	ENSG00000109756	5.61065	2.4525	0.437116	-0.0521748
ENSG00000145687	SSBP2	chr5	81413021	-	11.4304	7.63012	0.667531	Astrocyte-DLPFC	H21.33.007	ENSG00000183580	12.2655	6.30067	0.513688	0.153842
ENSG00000147862	NFIB	chr9	14081843	-	5.99785	5.26127	0.877192	Oligodendrocyte-DLPFC	H21.33.007	ENSG00000150471	6.00112	6.71432	1.11884	-0.241652
ENSG00000148053	NTRK2	chr9	84668551	+	10.4504	6.99288	0.669149	L4_IT-MTG	H21.33.011	ENSG00000088538	10.4043	2.97463	0.285904	0.383245
ENSG00000148634	HERC4	chr10	67921899	-	5.42866	2.85132	0.525234	Lamp5-DLPFC	H20.33.024	ENSG00000186094	5.42976	3.74739	0.690157	-0.164923
ENSG00000148634	HERC4	chr10	67921899	-	5.51112	2.14259	0.388775	L2_3_IT-DLPFC	H20.33.024	ENSG00000108018	5.36433	3.34445	0.623461	-0.234686
ENSG00000148634	HERC4	chr10	67921899	-	5.02056	2.60678	0.51922	Sst-MTG	H20.33.024	ENSG00000163873	5.0633	2.85796	0.564447	-0.0452263
ENSG00000148634	HERC4	chr10	67921899	-	5.95386	2.71385	0.455813	Lamp5_Lhx6-DLPFC	H20.33.024	ENSG00000140538	5.98474	3.09931	0.517868	-0.062055
ENSG00000148634	HERC4	chr10	67921899	-	5.74479	2.32182	0.404161	L6_IT-DLPFC	H20.33.024	ENSG00000248905	5.77888	2.87095	0.496799	-0.0926387
ENSG00000148634	HERC4	chr10	67921899	-	5.99066	2.15001	0.358894	L2_3_IT-MTG	H20.33.024	ENSG00000131773	5.95084	2.93441	0.493109	-0.134215
ENSG00000148634	HERC4	chr10	67921899	-	5.67876	2.03403	0.358182	Lamp5_Lhx6-MTG	H20.33.024	ENSG00000170011	5.54304	2.56925	0.463509	-0.105327
ENSG00000149972	CNTN5	chr11	99020953	+	36.8351	16.6408	0.451764	L5_IT-MTG	H21.33.008	ENSG00000185737	36.0933	11.0096	0.305031	0.146733
ENSG00000150625	GPM6A	chr4	175632934	-	29.9792	10.864	0.362385	L5_6_NP-DLPFC	H21.33.040	ENSG00000151474	29.3034	7.4015	0.252582	0.109803
ENSG00000150991	UBC	chr12	124911604	-	6.8194	5.93846	0.870819	Microglia-PVM-DLPFC	H19.33.004	ENSG00000132334	6.83022	5.55265	0.812953	0.0578653
ENSG00000152127	MGAT5	chr2	134119983	+	9.77564	8.76983	0.897111	Oligodendrocyte-MTG	H21.33.022	ENSG00000163697	9.77676	5.23883	0.535846	0.361265
ENSG00000153317	ASAP1	chr8	130052104	-	5.57699	5.51731	0.989297	Oligodendrocyte-DLPFC	H21.33.007	ENSG00000088387	5.67359	4.4141	0.778008	0.211289
ENSG00000155093	PTPRN2	chr7	157539056	-	7.2894	6.24632	0.856905	Oligodendrocyte-MTG	H21.33.012	ENSG00000100142	7.25789	5.63629	0.776574	0.0803307
ENSG00000156206	CFAP161	chr15	81007033	+	6.65573	2.88081	0.432831	Pvalb-DLPFC	H20.33.015	ENSG00000182667	6.63582	4.54912	0.685539	-0.252708
ENSG00000156206	CFAP161	chr15	81007033	+	6.19569	2.99813	0.483905	Pvalb-MTG	H21.33.040	ENSG00000112137	6.19369	4.03031	0.650713	-0.166807
ENSG00000156206	CFAP161	chr15	81007033	+	5.33557	3.11341	0.583519	Lamp5-DLPFC	H20.33.015	ENSG00000106078	5.38883	3.16288	0.586933	-0.00341382
ENSG00000156206	CFAP161	chr15	81007033	+	5.06386	2.80803	0.554523	Lamp5_Lhx6-MTG	H20.33.015	ENSG00000133318	5.02195	2.5088	0.499568	0.0549556
ENSG00000156206	CFAP161	chr15	81007033	+	5.15831	2.40515	0.466267	Lamp5_Lhx6-DLPFC	H20.33.015	ENSG00000167281	5.15217	2.53209	0.49146	-0.0251923
ENSG00000156206	CFAP161	chr15	81007033	+	6.78386	3.21192	0.473465	Pvalb-MTG	H20.33.015	ENSG00000144285	6.84527	3.0378	0.44378	0.0296852
ENSG00000156206	CFAP161	chr15	81007033	+	6.04999	2.37352	0.392318	Pvalb-DLPFC	H21.33.040	ENSG00000177570	6.08374	2.51553	0.413485	-0.0211661
ENSG00000156206	CFAP161	chr15	81007033	+	5.65124	2.56608	0.454075	L5_6_NP-DLPFC	H20.33.015	ENSG00000204406	5.65127	2.30422	0.407734	0.0463402
ENSG00000157005	SST	chr3	187668906	-	6.79025	12.272	1.80729	Sst-DLPFC	H21.33.004	ENSG00000166342	6.84484	4.39267	0.641749	1.16554
ENSG00000158985	CDC42SE2	chr5	131245493	+	5.55858	5.98714	1.0771	Microglia-PVM-MTG	H20.33.004	ENSG00000177565	5.57789	4.69612	0.841916	0.235184
ENSG00000163536	SERPINI1	chr3	167735243	+	5.15166	2.34265	0.454737	L4_IT-DLPFC	H19.33.004	ENSG00000196353	5.12117	4.14666	0.809711	-0.354973
ENSG00000163539	CLASP2	chr3	33496245	-	10.6389	4.07275	0.382817	Lamp5_Lhx6-DLPFC	H20.33.024	ENSG00000185774	9.59609	8.66031	0.902484	-0.519667
ENSG00000163539	CLASP2	chr3	33496245	-	9.85956	3.78617	0.38401	Lamp5-DLPFC	H20.33.024	ENSG00000157103	10.0248	4.77498	0.476319	-0.0923094
ENSG00000163539	CLASP2	chr3	33496245	-	10.3365	3.35484	0.324561	Pvalb-DLPFC	H20.33.024	ENSG00000120658	10.3609	4.11196	0.396873	-0.0723114
ENSG00000163539	CLASP2	chr3	33496245	-	10.7253	4.06186	0.378719	Sst-DLPFC	H20.33.024	ENSG00000109339	10.8635	4.26723	0.392804	-0.0140847
ENSG00000163539	CLASP2	chr3	33496245	-	9.40149	2.90622	0.309123	L4_IT-DLPFC	H20.33.024	ENSG00000186472	9.49109	3.55135	0.374177	-0.0650537
ENSG00000163539	CLASP2	chr3	33496245	-	9.01114	2.60541	0.289132	L2_3_IT-DLPFC	H20.33.024	ENSG00000156475	8.87784	3.2725	0.368615	-0.0794823
ENSG00000163539	CLASP2	chr3	33496245	-	9.40819	3.02426	0.32145	L6_CT-DLPFC	H20.33.024	ENSG00000088538	9.76103	3.42516	0.350902	-0.029452
ENSG00000163618	CADPS	chr3	62398346	-	7.3101	12.7818	1.74852	Astrocyte-DLPFC	H20.33.015	ENSG00000147862	7.23741	4.67093	0.645386	1.10313
ENSG00000163625	WDFY3	chr4	84669610	-	9.65471	6.25333	0.647698	Oligodendrocyte-DLPFC	H21.33.007	ENSG00000124788	9.89128	6.447	0.651786	-0.00408875
ENSG00000164418	GRIK2	chr6	101398788	+	5.32287	4.46453	0.838743	Oligodendrocyte-DLPFC	H20.33.024	ENSG00000198739	5.32843	6.17126	1.15818	-0.319432
ENSG00000164418	GRIK2	chr6	101398788	+	6.12537	4.90081	0.800084	Microglia-PVM-MTG	H20.33.024	ENSG00000117020	6.1028	4.41066	0.722727	0.0773572
ENSG00000165078	CPA6	chr8	67422038	-	5.28323	5.78561	1.09509	Microglia-PVM-DLPFC	H21.33.005	ENSG00000100599	5.3404	4.36412	0.81719	0.2779
ENSG00000165078	CPA6	chr8	67422038	-	5.17238	5.00054	0.966778	Microglia-PVM-DLPFC	H20.33.030	ENSG00000135655	5.19215	3.70382	0.71335	0.253428
ENSG00000165078	CPA6	chr8	67422038	-	5.30661	5.36464	1.01094	Microglia-PVM-MTG	H20.33.030	ENSG00000100201	5.31605	3.6859	0.693352	0.317584
ENSG00000166006	KCNC2	chr12	75040077	-	9.39299	4.58066	0.487667	L5_IT-MTG	H21.33.021	ENSG00000189108	9.22015	5.68548	0.616637	-0.128969
ENSG00000166710	B2M	chr15	44711477	+	12.7519	11.645	0.913193	Microglia-PVM-MTG	H20.33.004	ENSG00000184156	12.5597	14.7367	1.17333	-0.26014
ENSG00000166710	B2M	chr15	44711477	+	16.4932	15.6376	0.948123	Microglia-PVM-DLPFC	H20.33.004	ENSG00000198879	16.323	13.7419	0.84187	0.106253
ENSG00000166710	B2M	chr15	44711477	+	11.0493	10.852	0.982143	Oligodendrocyte-DLPFC	H20.33.004	ENSG00000135298	10.9981	8.01037	0.728342	0.253801
ENSG00000166710	B2M	chr15	44711477	+	7.36865	7.29314	0.989753	Oligodendrocyte-MTG	H20.33.004	ENSG00000141298	7.37819	5.07544	0.687898	0.301854
ENSG00000166833	NAV2	chr11	19350724	+	11.4339	15.1941	1.32886	Oligodendrocyte-MTG	H20.33.015	ENSG00000174469	11.4405	11.9119	1.0412	0.287663
ENSG00000166913	YWHAB	chr20	44885676	+	5.65156	3.60404	0.637708	L5_IT-DLPFC	H19.33.004	ENSG00000164588	5.67604	2.50985	0.442183	0.195525
ENSG00000167772	ANGPTL4	chr19	8363289	+	18.9058	14.6259	0.773619	Astrocyte-DLPFC	H20.33.041	ENSG00000182985	18.2133	9.44916	0.518804	0.254815
ENSG00000168209	DDIT4	chr10	72273920	+	5.75741	8.47716	1.47239	Microglia-PVM-MTG	H21.33.047	ENSG00000152061	5.79427	5.06866	0.874771	0.59762
ENSG00000168214	RBPJ	chr4	26163455	+	9.96857	9.30357	0.93329	Microglia-PVM-DLPFC	H20.33.015	ENSG00000075884	9.94475	7.13932	0.717898	0.215392
ENSG00000168461	RAB31	chr18	9708165	+	10.6846	11.5272	1.07886	Microglia-PVM-DLPFC	H20.33.024	ENSG00000137491	10.708	9.90186	0.924713	0.154146
ENSG00000168710	AHCYL1	chr1	109984686	+	19.1617	13.89	0.724882	Astrocyte-DLPFC	H20.33.041	ENSG00000182985	18.2133	9.44916	0.518804	0.206078
ENSG00000169508	GPR183	chr13	99294530	-	6.57799	11.4801	1.74522	Microglia-PVM-MTG	H21.33.047	ENSG00000084070	6.54557	5.53939	0.846282	0.898943
ENSG00000169508	GPR183	chr13	99294530	-	5.29745	9.06382	1.71098	Microglia-PVM-MTG	H20.33.044	ENSG00000182578	5.29319	4.0747	0.7698	0.941177
ENSG00000170027	YWHAG	chr7	76326794	-	5.13467	2.50243	0.487358	L5_IT-DLPFC	H19.33.004	ENSG00000149294	5.13793	1.66599	0.324253	0.163105
ENSG00000170542	SERPINB9	chr6	2887266	-	10.3161	16.4689	1.59642	Microglia-PVM-MTG	H20.33.044	ENSG00000147202	10.1228	6.94471	0.686044	0.91038
ENSG00000170832	USP32	chr17	60179094	-	7.71006	6.06992	0.787273	Oligodendrocyte-MTG	H21.33.014	ENSG00000150760	7.72706	5.59062	0.723512	0.0637611
ENSG00000171587	DSCAM	chr21	40010999	-	21.9555	6.66891	0.303746	L2_3_IT-MTG	H20.33.005	ENSG00000185352	22.8201	9.62829	0.421921	-0.118175
ENSG00000171587	DSCAM	chr21	40010999	-	22.3319	6.9246	0.310076	L2_3_IT-MTG	H21.33.040	ENSG00000172260	22.7891	8.2486	0.361953	-0.0518773
ENSG00000171867	PRNP	chr20	4686236	+	5.32924	2.83238	0.53148	L6_CT-DLPFC	H19.33.004	ENSG00000058866	5.33192	3.08002	0.577656	-0.0461759
ENSG00000171867	PRNP	chr20	4686236	+	6.57587	2.94166	0.447342	L5_IT-DLPFC	H19.33.004	ENSG00000155974	6.5638	3.61667	0.551002	-0.10366
ENSG00000171867	PRNP	chr20	4686236	+	5.82499	2.6846	0.460877	L4_IT-DLPFC	H19.33.004	ENSG00000153956	5.8089	2.31051	0.397753	0.0631241
ENSG00000172292	CERS6	chr2	168455862	+	5.70644	2.94799	0.516608	Vip-MTG	H20.33.005	ENSG00000148219	5.74579	6.0328	1.04995	-0.533344
ENSG00000172292	CERS6	chr2	168455862	+	5.80782	2.33624	0.402258	Pvalb-MTG	H19.33.004	ENSG00000115896	5.79625	4.27834	0.738123	-0.335865
ENSG00000172292	CERS6	chr2	168455862	+	5.8653	2.87309	0.489845	Vip-MTG	H19.33.004	ENSG00000078114	5.86398	3.21821	0.54881	-0.058965
ENSG00000172673	THEMIS	chr6	127708072	-	7.49496	13.0958	1.74728	Microglia-PVM-MTG	H20.33.004	ENSG00000197943	7.51601	5.79954	0.771625	0.97566
ENSG00000173482	PTPRM	chr18	7566782	+	10.4974	12.1621	1.15858	Oligodendrocyte-DLPFC	H21.33.007	ENSG00000118515	10.6873	7.47299	0.69924	0.459339
ENSG00000174473	GALNTL6	chr4	171812254	+	5.44051	5.54696	1.01957	L5_IT-MTG	H21.33.008	ENSG00000127603	5.45862	1.97655	0.362098	0.657469
ENSG00000174482	LINGO2	chr9	27948078	-	21.7711	15.7709	0.724397	L5_IT-MTG	H21.33.008	ENSG00000189337	21.4804	8.28481	0.385691	0.338706
ENSG00000183036	PCP4	chr21	39867317	+	9.56174	10.0886	1.0551	L5_6_NP-DLPFC	H21.33.031	ENSG00000077943	8.56407	3.7768	0.441006	0.614098
ENSG00000183486	MX2	chr21	41361943	+	5.28639	5.02023	0.949652	Microglia-PVM-DLPFC	H21.33.014	ENSG00000185650	5.26701	4.96287	0.942256	0.00739584
ENSG00000183783	KCTD8	chr4	44173909	-	6.85883	7.30863	1.06558	Oligodendrocyte-DLPFC	H21.33.005	ENSG00000162599	6.76373	5.23547	0.774051	0.291528
ENSG00000184588	PDE4B	chr1	65792514	+	14.958	15.6426	1.04577	Astrocyte-DLPFC	H20.33.024	ENSG00000078295	13.9653	10.4268	0.746623	0.299143
ENSG00000189403	HMGB1	chr13	30456704	-	7.54235	4.43051	0.587418	Vip-DLPFC	H21.33.040	ENSG00000184408	7.50938	6.0709	0.808442	-0.221024
ENSG00000189403	HMGB1	chr13	30456704	-	8.80316	4.33589	0.492538	Lamp5-DLPFC	H20.33.005	ENSG00000144724	8.89858	6.56547	0.73781	-0.245272
ENSG00000189403	HMGB1	chr13	30456704	-	8.16488	5.88214	0.720419	Oligodendrocyte-DLPFC	H20.33.005	ENSG00000182247	8.03822	5.46296	0.679623	0.0407955
ENSG00000189403	HMGB1	chr13	30456704	-	7.11226	5.69368	0.800544	Oligodendrocyte-MTG	H20.33.005	ENSG00000064393	7.25998	4.49207	0.618743	0.181801
ENSG00000189403	HMGB1	chr13	30456704	-	9.98339	4.6755	0.468328	Lamp5-DLPFC	H21.33.040	ENSG00000244694	10.0112	5.69961	0.569325	-0.100997
ENSG00000189403	HMGB1	chr13	30456704	-	9.81147	5.86575	0.597846	Astrocyte-DLPFC	H19.33.004	ENSG00000048740	9.79866	4.9819	0.508427	0.0894187
ENSG00000189403	HMGB1	chr13	30456704	-	8.12697	3.53391	0.434837	Lamp5_Lhx6-DLPFC	H20.33.005	ENSG00000137766	8.16073	4.01088	0.491486	-0.0566487
ENSG00000189403	HMGB1	chr13	30456704	-	15.7629	8.61904	0.546792	Astrocyte-DLPFC	H21.33.040	ENSG00000182985	15.8601	7.405	0.466894	0.0798981
ENSG00000189403	HMGB1	chr13	30456704	-	8.51632	3.46172	0.406481	Lamp5_Lhx6-DLPFC	H21.33.040	ENSG00000176406	8.45215	3.20239	0.378885	0.0275957
ENSG00000189403	HMGB1	chr13	30456704	-	16.8977	8.57726	0.507599	Astrocyte-DLPFC	H20.33.005	ENSG00000128512	16.9072	6.34978	0.375566	0.132034
ENSG00000196083	IL1RAP	chr3	190514051	+	6.28573	6.89898	1.09756	Microglia-PVM-DLPFC	H21.33.022	ENSG00000146555	6.28553	6.71612	1.06851	0.029056
ENSG00000196083	IL1RAP	chr3	190514051	+	5.73434	5.98745	1.04414	Microglia-PVM-MTG	H21.33.022	ENSG00000055609	5.73378	3.68061	0.641916	0.402223
ENSG00000197555	SIPA1L1	chr14	71320449	+	16.6108	16.3011	0.981354	Microglia-PVM-DLPFC	H21.33.014	ENSG00000183023	16.5641	12.2024	0.736676	0.244678
ENSG00000197555	SIPA1L1	chr14	71320449	+	18.0393	15.0887	0.836438	Microglia-PVM-MTG	H21.33.014	ENSG00000107099	17.1745	10.475	0.609915	0.226523
ENSG00000197555	SIPA1L1	chr14	71320449	+	17.8711	16.0827	0.899926	Microglia-PVM-DLPFC	H20.33.019	ENSG00000155849	18.433	10.5231	0.570882	0.329044
ENSG00000197943	PLCG2	chr16	81779258	+	34.3906	20.0999	0.584457	Oligodendrocyte-DLPFC	H21.33.040	ENSG00000123560	34.5564	28.5559	0.826356	-0.241899
ENSG00000198130	HIBCH	chr2	190189735	-	7.41405	3.41736	0.46093	Sst-DLPFC	H21.33.040	ENSG00000149571	7.35733	11.1099	1.51005	-1.04912
ENSG00000198130	HIBCH	chr2	190189735	-	6.1534	4.01809	0.652987	Oligodendrocyte-MTG	H19.33.004	ENSG00000158865	6.13415	6.69637	1.09165	-0.438667
ENSG00000198130	HIBCH	chr2	190189735	-	5.02767	2.33878	0.465181	Vip-DLPFC	H19.33.004	ENSG00000145526	4.99682	4.78044	0.956696	-0.491515
ENSG00000198130	HIBCH	chr2	190189735	-	7.89679	3.32679	0.421284	Vip-DLPFC	H21.33.040	ENSG00000152578	7.90685	7.00633	0.886109	-0.464826
ENSG00000198130	HIBCH	chr2	190189735	-	6.00775	4.96868	0.827045	Oligodendrocyte-MTG	H20.33.015	ENSG00000134480	6.05115	4.86988	0.804786	0.0222586
ENSG00000198130	HIBCH	chr2	190189735	-	7.07253	4.89335	0.691881	Oligodendrocyte-MTG	H21.33.040	ENSG00000182985	7.00553	5.57053	0.795163	-0.103282
ENSG00000198130	HIBCH	chr2	190189735	-	6.13227	3.70816	0.604696	Oligodendrocyte-DLPFC	H19.33.004	ENSG00000001629	6.12981	4.39209	0.716514	-0.111818
ENSG00000198130	HIBCH	chr2	190189735	-	5.35956	3.12018	0.582171	Sncg-DLPFC	H21.33.040	ENSG00000169554	5.43377	3.64377	0.670578	-0.0884078
ENSG00000198130	HIBCH	chr2	190189735	-	5.98389	3.26074	0.54492	Astrocyte-DLPFC	H20.33.005	ENSG00000110693	5.96364	3.82553	0.641475	-0.096555
ENSG00000198130	HIBCH	chr2	190189735	-	5.05135	2.57987	0.510728	Pvalb-MTG	H21.33.040	ENSG00000244694	5.06707	3.18186	0.62795	-0.117222
ENSG00000198130	HIBCH	chr2	190189735	-	7.12581	3.95902	0.555589	Oligodendrocyte-MTG	H20.33.005	ENSG00000064393	7.25998	4.49207	0.618743	-0.063154
ENSG00000198130	HIBCH	chr2	190189735	-	7.13305	4.23523	0.593748	Oligodendrocyte-DLPFC	H21.33.040	ENSG00000113269	7.01152	4.33385	0.618104	-0.0243562
ENSG00000198130	HIBCH	chr2	190189735	-	6.72372	3.95063	0.587566	Oligodendrocyte-DLPFC	H20.33.005	ENSG00000150760	6.75529	4.13257	0.611754	-0.0241874
ENSG00000198130	HIBCH	chr2	190189735	-	7.10653	3.59915	0.506456	Sst-MTG	H21.33.040	ENSG00000131018	6.93726	4.16787	0.600795	-0.0943385
ENSG00000198130	HIBCH	chr2	190189735	-	5.85447	3.3134	0.565961	Vip-MTG	H20.33.015	ENSG00000078114	5.89877	3.49624	0.592707	-0.0267455
ENSG00000198130	HIBCH	chr2	190189735	-	5.62889	3.3008	0.586403	Sst-MTG	H20.33.005	ENSG00000142599	5.63754	3.30565	0.586364	3.90069e-05
ENSG00000198130	HIBCH	chr2	190189735	-	5.11971	1.87225	0.365694	L6_CT-DLPFC	H21.33.040	ENSG00000158321	5.13114	2.94932	0.57479	-0.209096
ENSG00000198130	HIBCH	chr2	190189735	-	6.8035	3.32613	0.488886	Vip-MTG	H20.33.005	ENSG00000163618	6.81551	3.83381	0.562513	-0.0736271
ENSG00000198130	HIBCH	chr2	190189735	-	6.53313	2.93032	0.448532	Vip-DLPFC	H20.33.005	ENSG00000151623	6.53434	3.57347	0.546876	-0.0983433
ENSG00000198130	HIBCH	chr2	190189735	-	5.8399	2.8876	0.494461	Astrocyte-DLPFC	H21.33.040	ENSG00000054523	5.84131	2.98477	0.510977	-0.0165157
ENSG00000198130	HIBCH	chr2	190189735	-	5.58888	3.10703	0.55593	Sst-DLPFC	H20.33.005	ENSG00000127603	5.56461	2.81106	0.505168	0.0507619
ENSG00000198130	HIBCH	chr2	190189735	-	6.09245	3.02037	0.495757	Vip-MTG	H19.33.004	ENSG00000204406	6.13289	3.07175	0.500866	-0.00510905
ENSG00000198130	HIBCH	chr2	190189735	-	6.24795	2.76309	0.442239	L6_CT-DLPFC	H20.33.015	ENSG00000237515	6.28083	3.06353	0.487759	-0.0455197
ENSG00000198130	HIBCH	chr2	190189735	-	5.8213	2.58394	0.443877	Sncg-DLPFC	H20.33.005	ENSG00000177103	5.81499	2.83468	0.487479	-0.0436022
ENSG00000198130	HIBCH	chr2	190189735	-	6.18956	2.64172	0.426802	Lamp5_Lhx6-MTG	H21.33.040	ENSG00000139220	6.16767	2.98709	0.484315	-0.0575124
ENSG00000198130	HIBCH	chr2	190189735	-	5.77362	2.49355	0.431886	Lamp5_Lhx6-DLPFC	H21.33.040	ENSG00000112541	5.82729	2.68478	0.460724	-0.028838
ENSG00000198130	HIBCH	chr2	190189735	-	8.05716	3.67086	0.455603	Vip-MTG	H21.33.040	ENSG00000171988	8.01513	3.63589	0.453628	0.00197446
ENSG00000198130	HIBCH	chr2	190189735	-	6.08349	2.29806	0.377754	L5_6_NP-DLPFC	H21.33.040	ENSG00000172985	6.17762	2.673	0.432691	-0.0549377
ENSG00000198130	HIBCH	chr2	190189735	-	5.186	2.50241	0.482532	L5_6_NP-DLPFC	H20.33.005	ENSG00000204406	5.17682	2.21556	0.427977	0.0545554
ENSG00000198130	HIBCH	chr2	190189735	-	5.36854	2.43705	0.453951	L6_CT-DLPFC	H20.33.005	ENSG00000100505	5.38188	1.94885	0.362114	0.091837
ENSG00000198743	SLC5A3	chr21	34094863	+	5.30689	4.31134	0.812405	Astrocyte-DLPFC	H21.33.007	ENSG00000049618	5.33376	3.29901	0.618515	0.19389
ENSG00000198846	TOX	chr8	58805418	-	5.42393	10.3892	1.91545	Microglia-PVM-MTG	H20.33.004	ENSG00000185420	5.46159	5.84757	1.07067	0.844777
ENSG00000205268	PDE7A	chr8	65717510	-	5.20958	7.25566	1.39275	Microglia-PVM-MTG	H20.33.004	ENSG00000164190	5.24947	3.81424	0.726596	0.666158
ENSG00000205364	MT1M	chr16	56632233	+	5.08033	9.55822	1.88141	Astrocyte-DLPFC	H20.33.041	ENSG00000087495	5.18319	4.37286	0.843663	1.03775
ENSG00000231672	DIRC3	chr2	217284019	-	9.42692	13.8468	1.46886	Microglia-PVM-DLPFC	H21.33.007	ENSG00000132334	9.71711	7.59868	0.781989	0.686871
ENSG00000234745	HLA-B	chr6	31269491	-	5.51065	6.1184	1.11029	Microglia-PVM-DLPFC	H20.33.004	ENSG00000164808	5.45576	5.49714	1.00758	0.102702
ENSG00000234745	HLA-B	chr6	31269491	-	5.19255	5.67322	1.09257	Microglia-PVM-MTG	H20.33.004	ENSG00000164190	5.24947	3.81424	0.726596	0.365973
ENSG00000248905	FMN1	chr15	32765545	-	5.96093	4.86334	0.815869	Oligodendrocyte-DLPFC	H20.33.014	ENSG00000189337	5.95552	7.70038	1.29298	-0.477113
ENSG00000248905	FMN1	chr15	32765545	-	6.11776	4.8958	0.800259	Oligodendrocyte-MTG	H21.33.006	ENSG00000144283	6.12436	5.26953	0.860422	-0.060163
ENSG00000248905	FMN1	chr15	32765545	-	5.34372	4.99721	0.935156	Oligodendrocyte-MTG	H20.33.014	ENSG00000120071	5.34124	4.22113	0.790291	0.144865
ENSG00000248905	FMN1	chr15	32765545	-	5.75882	4.5929	0.797543	Oligodendrocyte-DLPFC	H21.33.006	ENSG00000176658	5.75111	4.50203	0.78281	0.0147328
ENSG00000257335	MGAM	chr7	141907813	+	5.54684	7.97073	1.43699	Microglia-PVM-DLPFC	H21.33.031	ENSG00000152127	5.54647	6.955	1.25395	0.183035
ENSG00000260314	MRC1	chr10	17809344	+	6.24227	9.08161	1.45486	Microglia-PVM-MTG	H20.33.005	ENSG00000182578	6.23255	4.34628	0.697352	0.757505
